# Conserved role of EGFR signaling in apoptotic cell recognition and processing across different phagocytes

**DOI:** 10.64898/2026.06.10.731277

**Authors:** Laura Filomena Comi, Simon Berger, Ambra Villani, Michael Daube, Francesca Peri, Alex Hajnal, Silvan Spiri

**Affiliations:** Department of Molecular Life Science, University of Zürich, Winterthurerstrasse 190, 8057 Zürich; PhD program in Molecular Life Sciences, University of Zürich; present address: Department of Molecular and Cell Biology, University of California, Berkeley, CA, 94720, USA

## Abstract

Efferocytosis is an essential process that clears dying cells from tissues and prevents inflammation. However, the mechanisms by which apoptotic cells recruit and activate phagocytes remain poorly understood. Here, we show that EGFR signaling is both necessary and sufficient for efficient efferocytosis in two diverse phagocytes: the gonadal sheath cells of *C. elegans* and the zebrafish microglia. In *C. elegans*, loss of LET-23 EGFR or its downstream effector MPK-1 ERK in the sheath cells impairs the recognition and degradation of apoptotic germ cells. Germ cells undergoing apoptosis secrete the EGF ligand LIN-3, which promotes their recognition and engulfment. Overexpression of EGF in non-apoptotic germ cells is sufficient to trigger their engulfment, indicating that EGF can function as an engulfment signal independently of apoptotic cell death. In zebrafish larvae, pharmacological inhibition of EGFR signaling reduces microglial motility, recognition of apoptotic neurons, and corpse clearance in the optic tectum. Similar to *C. elegans,* an ectopic source of EGF serves as an attractive cue that promotes microglial recruitment. Our findings suggest that EGFR signaling controls an evolutionarily conserved efferocytosis module that coordinates the recognition and processing of apoptotic corpses in different types of phagocytes.
