## Supplementary material for "Conserved role of EGFR signaling in apoptotic cell recognition and processing across different phagocytes": Data S2

### Sheet: C. elegans strains alleles
Strain Nr.	Genotype	Source	Name used in this study	Description & notes	Genotyping 1	Primer 1	Primer 2	Primer 3	Genotyping 2	Primer 2.1	Primer 2.2
N2		CGC		Wild-type
PX696	fxIs10[synthetic guides site5::∆HygR::unc-54 3'UTR::LoxP, II:8420157]	Stevenson, Z.C., Moerdyk-Schauwecker, M.J., Jamison, B., and Phillips, P.C. (2020). Rapid Self-Selecting and Clone-Free Integration of Transgenes into Engineered CRISPR Safe Harbor Locations in Caenorhabditis elegans. G3 Genes Genomes Genetics 10, 3775–3782. 10.1534/g3.120.401400.		Strain containing landing pad on chromosome II for split-hygromycin system used for single copy insertion of constructs zhIs213, zhIs176, zhIs207	MS58 primer from Stevenson et al., 2020. 2 Primer essay: Allele: 1951, WT: 680.	MS58: GCCCAGGAGAACACGTTAG	OTS172_1: CGGAAACCAAAGGACGAGAGATTC
PX725	fxSi8[synthetic guide site1::3'∆HygR::unc-54 3'UTR::LoxN, I:2851003]	Moerdyk-Schauwecker, M.J., Jahahn, E.K., Muñoz, Z.I., Robinson, K.J., and Phillips, P.C. (2024). Expansion of the split hygromycin toolkit for transgene insertion in Caenorhabditis elegans. microPublication Biol. 2024, 10.17912/micropub.biology.001091.		Strain containing landing pad on chromosome I for split-hygromycin system used for single copy insertion of constructs zhIs198, zhIs209	Genotyping and Primers from Moerdyk-Schauwecker et al., 2024. 2 Primer essay: Allele: 2854, WT: 1549.	MS149: TGATAACCCTGATCCGGAAA	MS150: AACTCTTGACGGTTTTCACCA
PX736	fxSi13[synthetic guide site3::3'ΔHygR::unc-54 3'UTR::Lox2272, III:10158855]	Moerdyk-Schauwecker, M.J., Jahahn, E.K., Muñoz, Z.I., Robinson, K.J., and Phillips, P.C. (2024). Expansion of the split hygromycin toolkit for transgene insertion in Caenorhabditis elegans. microPublication Biol. 2024, 10.17912/micropub.biology.001091.		Strain containing landing pad on chromosome III for split-hygromycin system used for single copy insertion of constructs zhIs214	Genotyping and Primers from Moerdyk-Schauwecker et al., 2024. 2 Primer essay: Allele: 3247, WT: 1990.	MS321: CTTATCGTCTTCCCTGGTG	MS322: TCGCTTTTAATTTCGCATGG
WS4116	bcIs39[Plim-7::CED-1::GFP] V	Plim-7::ced-1::gfp construct: Zhou, Z., Hartwieg, E. & Horvitz, H. R. CED-1 Is a Transmembrane Receptor that Mediates Cell Corpse Engulfment in C. elegans. Cell 104, 43–56 (2001). Integration bcIs39: Schumacher, B. et al. C. elegans ced-13 can promote apoptosis and is induced in response to DNA damage. Cell Death Differ. 12, 153–161 (2005).	ced-1::gfp	Multi-copy transgene: gfp-tagged ced-1 reporter. Marks sheath cells in adult hermaphrodites.	Fluorescence, visible on plate level
AH6335	zhIs198 [Plim-7::∆Ppes-10::mCherry::PH(PLCdelta1)::unc-54 3'UTR::Loxp::Prps-0::hygromycinBres::unc-54 3'UTR::Loxp] I;	Kohlbrenner, T. et al. Actomyosin-mediated apical constriction promotes physiological germ cell death in C. elegans. PLOS Biol. 22, e3002775 (2024).	PIP2::mCherry	Single-copy transgene: PH domain of PLC-delta which binds to PIP2 fused to mCherry. Marks sheath cells in adult hermaphrodites.	3 Primer PCR essay, Allele: 2817, WT: 1549	OSH77: CACAAGTATTGATGAGCACGATG	MS149: TGATAACCCTGATCCGGAAA	MS150: AACTCTTGACGGTTTTCACCA
AH6878	zhIs209[Plim-7::∆Ppes-10::gfp::PH(PLCdelta1)::unc-54 3'UTR::Loxp::Prps-0::hygromycinBres::unc-54 3'UTR::Loxp] I;	This study	PIP2::gfp	Single-copy transgene: PH domain of PLC-delta which binds to PIP2 fused to gfp. Marks sheath cells in adult hermaphrodites.	3 Primer PCR essay, Allele: 2817, WT: 1549	OSH77: CACAAGTATTGATGAGCACGATG	MS149: TGATAACCCTGATCCGGAAA	MS150: AACTCTTGACGGTTTTCACCA
XW5399	unc-76(e911) V; qxIs257[Pced-1::nuc-1::mCherry + unc-76(+)]	Li, Y. et al. The lysosomal membrane protein SCAV-3 maintains lysosome integrity and adult longevity. J. Cell Biol. 215, 167–185 (2016).	nuc-1::mCherry	Multi-copy transgene: nuc-1 fused to mCherry. Marks phagolysosomes and lysosomes in multiple tissues including sheath cells and epidermis. Recommended to use with zhIs209 to ensure that phagolysosomes in the sheath cells are scored. Likely close insertion site as bcIs39, as we could not combine the two alleles.	Fluorescence, visible on plate level
CU3342	smIs76[Phsp::sAnxV::gfp; unc-76(+)]	Mapes, J. et al. CED-1, CED-7, and TTR-52 Regulate Surface Phosphatidylserine Expression on Apoptotic and Phagocytic Cells. Curr Biol 22, 1267–1275 (2012).	AnxV::gfp	Multi-copy transgene: Heat shock-inducible gfp- tagged annexinV reporter. Expressed globally, has strong germline expression.	Fluorescence, visible on plate level 1h post hs
AH6893	zhIs213[Plin-31::modERK-KTR::GFP::T2A::mCherry::his-58::unc-54 3'UTR::Loxp::Prps-0::hygromycinBres::unc-54 3'UTR::Loxp] II;	This study modErk-KTR adapted from: Wilcockson, S. G., Guglielmi, L., Rodriguez, P. A., Amoyel, M. & Hill, C. S. An improved Erk biosensor detects oscillatory Erk dynamics driven by mitotic erasure during early development. Dev. Cell 58, 2802-2818.e5 (2023). ERK-KTR Sensor design adapted from: Cova, C. de la, Townley, R., Regot, S. & Greenwald, I. A Real-Time Biosensor for ERK Activity Reveals Si…	VPC-specific modErk-KTR	Single-copy transgene: vulval precoursor cell modErk-KTR reporter. modErk-KTR adapted from Wilcockson et al., 2024 and C. elegans codon optimized. GFP modErk-KTR located in the nucleus without ERK activity and exported from the nucleus upon ERK activity. mCherry nuclear reporter produced as a separate protein under the same promoter through T2A induced ribosome skipping.	3 Primer PCR essay, Allele: 2599, WT: 680	OSH77: CACAAGTATTGATGAGCACGATG	OTS172_1: CGGAAACCAAAGGACGAGAGATTC	MS58: GCCCAGGAGAACACGTTAG
AH6896	zhIs214[Plim-7::∆pes-10::modERK-KTR::GFP::T2A::mCherry::his-58::unc-54 3'UTR::Loxp::Prps-0::hygromycinBres::unc-54 3'UTR::Loxp] III;	This study modErk-KTR adapted from: Wilcockson, S. G., Guglielmi, L., Rodriguez, P. A., Amoyel, M. & Hill, C. S. An improved Erk biosensor detects oscillatory Erk dynamics driven by mitotic erasure during early development. Dev. Cell 58, 2802-2818.e5 (2023). ERK-KTR Sensor design adapted from: Cova, C. de la, Townley, R., Regot, S. & Greenwald, I. A Real-Time Biosensor for ERK Activity Reveals Si…	sheath cell-specific modErk-KTR	Single-copy transgene: sheath cell pairs 1, 2, 3 and 4-specific modErk-KTR reporter. modErk-KTR adapted from Wilcockson et al., 2024 and C. elegans codon optimized. GFP modErk-KTR located in the nucleus without ERK activity and exported from the nucleus upon ERK activity. mCherry nuclear reporter produced as a separate protein under the same promoter through T2A induced ribosome skipping.	3 Primer PCR essay, Allele: 2985, WT: 1990	OSH77: CACAAGTATTGATGAGCACGATG	MS321: CTTATCGTCTTCCCTGGTG	MS322: TCGCTTTTAATTTCGCATGG
AH6205	zhIs176[Pmex-5::lin-3genomic::glh-2 3`UTR::Loxp::prps-0::hygromycinBres::unc-54 3`UTR::Loxp II:8420157]; bcIs39[Plim-7::CED-1::GFP] V	This study	Pmex-5::lin-3	Single-copy transgene: lin-3 overexpression in the germline. worms are multivulva	3 Primer PCR essay, Allele: 2372, WT: 680	MS425: CTTAAGTTCAATCCGGAAAGGTAAG	OTS172_1: CGGAAACCAAAGGACGAGAGATTC	MS58: GCCCAGGAGAACACGTTAG
AH4548	Lin-3(zh112[mNeongreen::LoxP::3xFlag]) IV	Mereu, L. et al. Polarized epidermal growth factor secretion ensures robust vulval cell fate specification in Caenorhabditis elegans. Development 147, dev175760 (2020).	lin-3::mNeongreen	Endogenous tag: endogenous lin-3 translational reporter. LIN-3::mNeongreen signal only weakly visible.	2 Primer PCR essay, Allele: 1924, WT: 866	OLM129: TTGTCGTGTCGAGACCACGGACCG	OJE130: GATTGAAGCTGTTCGGGAG
AH6286	lin-3(zh185[lin-3::SL2::mCherry::his-58::LoxP]) IV	This study	lin-3::SL2::mCherry::H2B	Endogenous tag: endogenous lin-3 trascriptional reporter. mCherry::HIS-58 nuclear reporter of cells which express endogenous lin-3. As SL2 domain results in the lin-3 3'UTR being attached to mCherry::his-58, the construct results in an overexpression and 9% of worms are multivulva (n=233)	2 Primer PCR essay, Allele: 2401, WT: 800	OLM130: GAAAATGTCGAATCCAGGTTAGTCGC	OLM128: CGAGGACCTGAAGAGACTAGGGATC
DCL569	mkcSi13[sun-1p::rde-1::sun-1 3'UTR + unc-119(+)] II; rde-1(mkc36) V	Zou, L. et al. Construction of a germline-specific RNAi tool in C. elegans. Biorxiv 446898 (2018) doi:10.1101/446898.	germline-specific RNAi	Mutation and single-copy transgene: germline-specific RNAi strain	mkcSi31: 2 Primer PCR essay, Allele: ca. 1100 bp, WT: no band	OTS173: TGTTTTTGATTGCGTGCGTT	OAL26: GTCGTTCGCATAAAAACGCCGTA		rde-1(mkc35): Allele: ca. 1700, WT: no band	OAL23: CTGGTACTGGTAAACTGGTA	OLM6: CCTGGACATTCGATCATCTGAAG
NL3511	ppw-1(pk1425) I	Tijsterman, M., Okihara, K. L., Thijssen, K. & Plasterk, R. H. A. PPW-1, a PAZ/PIWI Protein Required for Efficient Germline RNAi, Is Defective in a Natural Isolate of C. elegans. Curr Biol 12, 1535–1540 (2002).	soma-specific RNAi	Mutation: soma-specific RNAi strain	2 Primer essay: Allele: 1420, WT: 2923. Note: sago-2 and ppw-1 share most of their sequence, so a WT band will be visible also in deletion mutant.	OLC34: CTGATGGAACTGAGGCGACAATCG	OLC37: GCATTGAAACGAGTGGTGAAGAGC
AH5059	let-23(zh131[FRT::let-23::FRT::GFP::LoxP::FLAG::let-23] II	Konietzka, J. et al. Epidermal Growth Factor signaling acts directly and through a sedation neuron to depolarizes a sleep-active neuron following cellular stress. Biorxiv 656512 (2019) doi:10.1101/656512.	FRT::let-23::GFP	Endogenous tag: endogenously FRT-and gfp-tagged let-23 allele.	2 Primer PCR essay, Allele: 2805, WT: 1706	OSMA185: CGGAGCCTTTTGATTGTAAG	OEH121: GCATTGAAACGAGTGGTGAAGAGC
BN854	unc-119(ed3) III; bqSi852[(unc-119(+) Pckb-3::FLP::SL2::mNG)] IV; bqSi294 [hsp16.41p::FRT::mCherry::his-58::FRT::GFP::his-58 + unc-119(+)] II	Fragoso-Luna, A. et al. Expanded FLP toolbox for spatiotemporal protein degradation and transcriptomic profiling in Caenorhabditis elegans. Genetics 223, iyac166 (2022).	Pckb-3::FLP	Single-copy transgene: Somatic gonad-specific FLP. The ckb-3 promoter is active in the somatic gonad precoursors Z1 and Z4. In our hands with the let-23(zh131) allele this FLP construct resulted in the loss of LET-23::GFP in the sheath cells in all animals scored (n=57 scored with fluorescence, > 200 animals scored phenotypically through different experiments, fertility essay Fig1C: 3/226 animals…	2 Primer PCR essay: Allele: ca. 2400, WT: no band	B211: GTCCTGTCACACTCGCTAAAAAC	B620: CAGGGACTCACCGAGCTCACCAA
AH6157	let-23(zh131[FRT::let-23::FRT::GFP::LoxP::FLAG::let-23] II; unc-119(ed3) III; bqSi852[(unc-119(+) Pckb-3::FLP::SL2::mNG)] IV ; bcls39(Plim-7::ced-1::gfp); zhEx680[Punc-87B::let-23::mCherry::let-23 3' UTR, unc-119(+), myo-2::mCherry]	This Study	distal let-23ko	Combination of endogenously FRT-and gfp-tagged let-23, somatic gonad-specific FLP and proximal sheath cell-specific let-23::mCherry rescue construct extrachromosomally.	zhEx680 visible with red pharynx, other alleles see AH5059, BN654, WS4116
AH6160	let-23(zh131[FRT::let-23::FRT::GFP::LoxP::FLAG::let-23] II; unc-119(ed3) III; bqSi852[(unc-119(+) Pckb-3::FLP::SL2::mNG)] IV ; ced-3(n717) IV; bcls39(Plim-7::ced-1::gfp); zhEx680[Punc-87B::let-23::mCherry::let-23 3' UTR, unc-119(+), myo-2::mCherry]	This study	distal let-23ko; ced-3(lf)	Combination of endogenously FRT and gfp-tagged let-23, somatic gonad-specific FLP and proximal sheath cell-specific let-23::mCherry rescue construct extrachromosomally together with ced-3(lf) mutation.	zhEx680 visible with red pharynx, other alleles see AH5059, BN654, WS4116, MT1522
AH5638	let-23(zh138[let-23::degron::GFP::LoxP::FLAG::let-23] II	This study	let-23::AID	Endogenous tag: endogenously degron-tagged let-23 allele.	2 Primer PCR essay, Allele: 2939, WT: 1706	OSMA185: CGGAGCCTTTTGATTGTAAG	OEH121: GCATTGAAACGAGTGGTGAAGAGC
JDW225	wrdSi23[eft-3p::TIR1::F2A::BFP::AID*::NLS::tbb-2 3'UTR] I:-5.32	1.Ashley, G. et al. Expanding the Caenorhabditis elegans auxin-inducible degron system toolkit with internal expression and degradation controls and improved modular constructs for CRISPR/Cas9-mediated genome editing. Biorxiv 2020.05.12.090217 (2020) doi:10.1101/2020.05.12.090217.	somatic TIR1	Single copy transgene: somatic TIR1 driver resulting in degradation of a degron-tagged protein upon auxin induction.	2 Primer PCR, Allele: 1080, WT: no band	OAF297: ATGCAAAAGAGAATCGCCTTGTCG	OAF305: CTCGATGTAGTCGAGGACCCAGAGAC
MT1522	ced-3(n717) IV	Ellis, H. M. & Horvitz, H. R. Genetic control of programmed cell death in the nematode C. elegans. Cell 44, 817–829 (1986).	ced-3(lf)	Mutation: strong loss-of-function of ced-3 caspase. Apoptosis deficient strain,	2 Primer PCR, sequencing with OTK32. allele & WT: 1153	OLC32: GATGTGTGCGGCCGCAAGTTC	OLC33: GACGGCAGAGTTTCGTGCTTC		Alternative to Sequencing: ApeKI digest. Allele: 376, 163, 615, WT: 538 & 615,	OLC32: GATGTGTGCGGCCGCAAGTTC	OLC33: GACGGCAGAGTTTCGTGCTTC
SD939	mpk-1(ga111)	Lackner, M.R., and Kim, S.K. (1998). Genetic Analysis of the Caenorhabditis elegans MAP Kinase Gene mpk-1. Genetics 150, 103–117. 10.1093/genetics/150.1.103.	mpk-1(ts)	Mutation: temperature-sensitive mpk-1 allele. loss-of-function on 25C, reduction of function at 20C.	2 Primer PCR, sequencing with OTS20. allele & WT: 1856	OAL171: CACCCCTGAATTGAACTACG	OTS27: GCTGCTTGTTTAGATTTACG	OTS20: GTTCAATGCCTGATGGAGAC
SD378	mpk-1(ga117)/dpy-17(e164) unc-79(e1068) III.	Original ga117 allele: Lackner, M.R., and Kim, S.K. (1998). Genetic Analysis of the Caenorhabditis elegans MAP Kinase Gene mpk-1. Genetics 150, 103–117. 10.1093/genetics/150.1.103. Original strain SD378 with mpk-1(ga117)/dpy-17(e164) unc-79(e1068) III. with the balancer used in this study: AH1702, unc-32(e189) mpk-1(ga117) / qC1[dpy-19(e1259) glp-1(q339) qIs26[rol-6(su1006) lag-2::gfp]] III Nakdi…	mpk-1(lf)	Mutation: loss-of-function allele of mpk-1	2 Primer PCR, sequencing with OSMA228. allele & WT: 1856	OAL171: CACCCCTGAATTGAACTACG	OTS27: GCTGCTTGTTTAGATTTACG	OSMA228: CCGGAAAATCGAAAACTTAC
AH6093	mpk-1(zh164)/ qC1[dpy-19(e1259) glp-1(q339) qIs26[rol-6(su1006) lag-2::gfp]] III; bcIs39[Plim-7::CED-1::GFP] V	mpk-1B allele: Kohlbrenner, T., Berger, S., Laranjeira, A.C., Aegerter-Wilmsen, T., Comi, L.F., deMello, A., and Hajnal, A. (2024). Actomyosin-mediated apical constriction promotes physiological germ cell death in C. elegans. PLOS Biol. 22, e3002775. 10.1371/journal.pbio.3002775.	mpk-1b(lf)	Mutation: germline isoform of mpk-1(mpk-1b)-specific loss-of-function. Stop codon in first exon of mpk-1b.
AH6859	zhIs207[Pmex-5::mpk-1::glh-2 3'UTR::Loxp::Prps-0::hygromycinBres::unc-54 3'UTR::Loxp] II; bcls39(Plim-7::ced-1::gfp) V	This study	Pmex-5::mpk-1b	Single-copy transgene: germline-specific Pmex-5::mpk-1b rescue construct	3 Primer PCR essay, Allele: 2372, WT: 680	MS425: CTTAAGTTCAATCCGGAAAGGTAAG	OTS172_1: CGGAAACCAAAGGACGAGAGATTC	MS58: GCCCAGGAGAACACGTTAG

### Sheet: C. elegans strains
Strain Nr.	Genotype	Source	Name used in this study	Description & notes
N2		CGC	Wild-type	Wild-type
PX696	fxIs10[synthetic guides site5::∆HygR::unc-54 3'UTR::LoxP, II:8420157]	Stevenson, Z.C., Moerdyk-Schauwecker, M.J., Jamison, B., and Phillips, P.C. (2020). Rapid Self-Selecting and Clone-Free Integration of Transgenes into Engineered CRISPR Safe Harbor Locations in Caenorhabditis elegans. G3 Genes Genomes Genetics 10, 3775–3782. 10.1534/g3.120.401400.	Split-hygromycin landing pad Chr. II	Single-copy transgene: Strain containing landing pad on chromosome II for split-hygromycin system used for single-copy insertion of constructs zhIs213, zhIs176 and zhIs207.
PX725	fxSi8[synthetic guide site1::3'∆HygR::unc-54 3'UTR::LoxN, I:2851003]	Moerdyk-Schauwecker, M.J., Jahahn, E.K., Muñoz, Z.I., Robinson, K.J., and Phillips, P.C. (2024). Expansion of the split hygromycin toolkit for transgene insertion in Caenorhabditis elegans. microPublication Biol. 2024, 10.17912/micropub.biology.001091.	Split-hygromycin landing pad Chr. I	Single-copy transgene: Strain containing landing pad on chromosome I for split-hygromycin system used for single-copy insertion of constructs zhIs198 and zhIs209.
PX736	fxSi13[synthetic guide site3::3'ΔHygR::unc-54 3'UTR::Lox2272, III:10158855]	Moerdyk-Schauwecker, M.J., Jahahn, E.K., Muñoz, Z.I., Robinson, K.J., and Phillips, P.C. (2024). Expansion of the split hygromycin toolkit for transgene insertion in Caenorhabditis elegans. microPublication Biol. 2024, 10.17912/micropub.biology.001091.	Split-hygromycin landing pad Chr. III	Single-copy transgene: Strain containing landing pad on chromosome III for split-hygromycin system used for single-copy insertion of construct zhIs214.
WS4116	bcIs39[Plim-7::CED-1::GFP] V	Plim-7::ced-1::gfp construct: Zhou, Z., Hartwieg, E. & Horvitz, H. R. CED-1 Is a Transmembrane Receptor that Mediates Cell Corpse Engulfment in C. elegans. Cell 104, 43–56 (2001). Integration bcIs39: Schumacher, B. et al. C. elegans ced-13 can promote apoptosis and is induced in response to DNA damage. Cell Death Differ. 12, 153–161 (2005).	ced-1::gfp	Multi-copy transgene: gfp-tagged ced-1 reporter expressed under the sheath cell-specific lim-7 promoter. Marks sheath cells in adult hermaphrodites.
AH6335	zhIs198 [Plim-7::∆pes-10::mCherry::PH(PLCdelta1)::unc-54 3'UTR::Loxp::Prps-0::hygromycinBres::unc-54 3'UTR::Loxp] I;	Kohlbrenner, T. et al. Actomyosin-mediated apical constriction promotes physiological germ cell death in C. elegans. PLOS Biol. 22, e3002775 (2024).	PIP2::mCherry	Single-copy transgene: PH domain of PLC-delta which binds to PIP2 fused to mCherry under the sheath cell-specific lim-7 promoter and ∆pes-10 minimal promoter. Marks sheath cells in adult hermaphrodites.
AH6878	zhIs209[Plim-7::∆pes-10::gfp::PH(PLCdelta1)::unc-54 3'UTR::Loxp::Prps-0::hygromycinBres::unc-54 3'UTR::Loxp] I;	This study	PIP2::gfp	Single-copy transgene: PH domain of PLC-delta which binds to PIP2 fused to gfp under the sheath cell-specific lim-7 promoter and delta ∆pes-10 minimal promoter. Marks sheath cells in adult hermaphrodites.
XW5399	unc-76(e911) V; qxIs257 [ced-1p::nuc-1::mCherry + unc-76(+)]	Li, Y. et al. The lysosomal membrane protein SCAV-3 maintains lysosome integrity and adult longevity. J. Cell Biol. 215, 167–185 (2016).	nuc-1::mCherry	Multi-copy transgene: nuc-1 fused to mCherry. Marks lysosomes and phagolysosomes in multiple tissues including sheath cells and epidermis. Recommended to use with zhIs209 together to ensure that lysosomes in the sheath cells are scored. Likely close insertion site as bcIs39, as we could not combine the two alleles.
AH6890	zhIs209[Plim-7::∆pes-10::gfp::PH::unc-54 3'UTR::Loxp::Prps-0::hygromycinBres::unc-54 3'UTR::Loxp] I; qxIs257 [ced-1p::nuc-1::mCherry + unc-76(+)] (V?)	This study	PIP2::gfp; nuc-1::mCherry	Single-copy transgene: PH domain of PLC-delta fused to gfp. Marks sheath cells in adult hermaphrodites. Multi-copy transgene: NUC-1 fused to mCherry. Marks lysosomes in multiple tissues including sheath cells and epidermis.
CU3342	smIs76[Phsp::sAnxV::gfp; unc-76(+)]	Mapes, J. et al. CED-1, CED-7, and TTR-52 Regulate Surface Phosphatidylserine Expression on Apoptotic and Phagocytic Cells. Curr Biol 22, 1267–1275 (2012).	AnxV::gfp	Single-copy transgene: PH domain of PLC-delta which binds to PIP2 fused to mCherry. Marks sheath cells in adult hermaphrodites Multi-copy transgene: Heat shock-inducible GFP tagged annexin reporter. Expressed globally, has strong germline expression
AH6801	zhIs198[Plim-7::(delta)pes-10::PH::mCherry::unc-54 3'UTR; hygro+]I; fxSi8[SG1::∆HygR::unc-54 3' UTR::LoxN, I:2851003]]; smIs76[Phsp::sAnxV::gfp; unc-76(+)]	This Study	AnxV::gfp; PIP2::mCherry	Multi-copy transgene: Heat shock-inducible GFP tagged annexin reporter. Expressed globally, has strong germline expression
AH6893	zhIs213[Plin-31::modERK-KTR::GFP::T2A::mCherry::his-58::unc-54 3'UTR::Loxp::Prps-0::hygromycinBres::unc-54 3'UTR::Loxp] II;	This study modErk-KTR adapted from: Wilcockson, S. G., Guglielmi, L., Rodriguez, P. A., Amoyel, M. & Hill, C. S. An improved Erk biosensor detects oscillatory Erk dynamics driven by mitotic erasure during early development. Dev. Cell 58, 2802-2818.e5 (2023). ERK-KTR Sensor design adapted from: Cova, C. de la, Townley, R., Regot, S. & Greenwald, I. A Real-Time Biosensor for ERK Activity Reveals Si…	VPC-specific modErk-KTR	Single-copy transgene: vulval precoursor cell-specific modErk-KTR reporter. modErk-KTR adapted from Wilcockson et al., 2024 and C. elegans codon optimized. GFP modErk-KTR located in the nucleus without ERK activity and exported from the nucleus upon ERK activity. mCherry nuclear reporter produced as a separate protein under the same promoter through T2A induced ribosome skipping.
AH6896	zhIs214[Plim-7::∆pes-10::modERK-KTR::GFP::T2A::mCherry::his-58::unc-54 3'UTR::Loxp::Prps-0::hygromycinBres::unc-54 3'UTR::Loxp] III;	This study modErk-KTR adapted from: Wilcockson, S. G., Guglielmi, L., Rodriguez, P. A., Amoyel, M. & Hill, C. S. An improved Erk biosensor detects oscillatory Erk dynamics driven by mitotic erasure during early development. Dev. Cell 58, 2802-2818.e5 (2023). ERK-KTR Sensor design adapted from: Cova, C. de la, Townley, R., Regot, S. & Greenwald, I. A Real-Time Biosensor for ERK Activity Reveals Si…	sheath cell-specific modErk-KTR	Single-copy transgene: sheath cell pairs 1, 2, 3 and 4-specific modErk-KTR reporter. modErk-KTR adapted from Wilcockson et al., 2024 and C. elegans codon optimized. GFP modErk-KTR located in the nucleus without ERK activity and exported from the nucleus upon ERK activity. mCherry nuclear reporter produced as a separate protein under the same promoter through T2A induced ribosome skipping.
AH6790	let-23(zh131[FRT::let-23::FRT::GFP::LoxP::FLAG::let-23] II/ mln1[mls14 dpy-10(e128)] II; zhIs214[Plim-7::∆pes-10::modERK-KTR::GFP::T2A::mCherry::his-58::unc-54 3'UTR::Loxp::Prps-0::hygromycinBres::unc-54 3'UTR::Loxp] III;; bqSi852[(unc-119(+) Pckb-3::FLP::SL2::mNG)] IV;	This study	sheath cell-specific modErk-KTR; let-23ko	Single-copy transgene: vulval precoursor cell modErk-KTR reporter. modErk-KTR adapted from Wilcockson et al., 2024 and C. elegans codon optimized. GFP modErk-KTR located in the nucleus without ERK activity and exported from the nucleus upon ERK activity. mCherry nuclear reporter produced as a separate protein under the same promoter through T2A induced ribosome skipping. Endogenous tag: endogenou…
AH6895	zhIs209[Plim-7::∆pes-10::gfp::PH::unc-54 3'UTR::Loxp::Prps-0::hygromycinBres::unc-54 3'UTR::Loxp] I; let-23(zh131[FRT::let-23::FRT::GFP::LoxP::FLAG::let-23] II/ mln1[mls14 dpy-10(e128)] II; unc-119(ed3) III; bqSi852[(unc-119(+) Pckb-3::FLP::SL2::mNG)] IV;qxIs257 [ced-1p::nuc-1::mCherry + unc-76(+)] (V?)	This study	nuc-1::mCherry; PIP2::gfp; let-23ko	Single-copy transgene: PH domain of PLC-delta fused to gfp. Marks sheath cells in adult hermaphrodites. Multi-copy transgene: NUC-1 fused to mCherry. Marks lysosomes in multiple tissues including sheath cells and epidermis. Endogenous tag: endogenously FRT- and gfp-tagged let-23 allele. Single copy transgene: Somatic gonad-specific FLP. The ckb-3 promoter is active in the somatic gonad precoursor…
AH6164	fxIs10 [synthetic guide site::(delta)HygR::unc-54 3' UTR::LoxP, II:8420157]; bcIs39[Plim-7::CED-1::GFP] V	This study	split-hygromycin landing pad; ced-1::gfp	single copy transgene: landing pad of split-hygromycin insertion Multi-copy transgene: gfp-tagged ced-1 reporter. Marks sheath cells in adult hermaphrodites
AH6155	fxIs10 [synthetic guide site::(delta)HygR::unc-54 3' UTR::LoxP, II:8420157]; ced-3(n717) IV; bcIs39[Plim-7::CED-1::GFP] V	This study	split-hygromycin landing pad; ced-3(lf); ced-1::gfp	single copy transgene: landing pad of split-hygromycin insertion Mutation: ced-3(lf): apoptosis deficient mutant. Multi-copy transgene: gfp-tagged ced-1 reporter. Marks sheath cells in adult hermaphrodites
AH6205	zhIs176[Pmex-5::lin-3genomic::glh-2 3`UTR::Loxp::prps-0::hygromycinBres::unc-54 3`UTR::Loxp II:8420157]; bcIs39[Plim-7::CED-1::GFP] V	This study	ectopic lin-3; ced-1::gfp	Single copy transgene: lin-3 overexpression in the germline. worms are multivulva Multi-copy transgene: gfp-tagged ced-1 reporter. Marks sheath cells in adult hermaphrodites
AH6185	zhIs176[Pmex-5::lin-3genomic::glh-2 3`UTR::Loxp::prps-0::hygromycinBres::unc-54 3`UTR::Loxp II:8420157]; ced-3(n717) IV; bcIs39[Plim-7::CED-1::GFP] V	This study	ectopic lin-3; ced-3(lf); ced-1::gfp	Single copy transgene: lin-3 overexpression in the germline. worms are multivulva Mutation: ced-3(lf): apoptosis deficient Multi-copy transgene: gfp-tagged ced-1 reporter. Marks sheath cells in adult hermaphrodites
AH4548	Lin-3(zh112[mNeongreen::LoxP::3xFlag]) IV	Mereu, L. et al. Polarized epidermal growth factor secretion ensures robust vulval cell fate specification in Caenorhabditis elegans. Development 147, dev175760 (2020).	lin-3::mNeongreen	Endogenous tag: endogenous lin-3 translational reporter. LIN-3::mNeongreen signal only weakly visible.
AH6286	lin-3(zh185[lin-3::SL2::mCherry::his-58::LoxP]) IV	This study	lin-3::SL2::mCherry::H2B	Endogenous tag: endogenous lin-3 trascriptional reporter. mCherry::HIS-58 nuclear reporter of cells which express endogenous lin-3. As SL2 domain results in the lin-3 3'UTR being attached to mCherry::his-58, the construct results in an increase of LIN-3 expression( 9% of worms are multivulva (n=233))
DCL569	mkcSi13[sun-1p::rde-1::sun-1 3'UTR + unc-119(+)] II; rde-1(mkc36) V	Zou, L. et al. Construction of a germline-specific RNAi tool in C. elegans. Biorxiv 446898 (2018) doi:10.1101/446898.	germline-specific RNAi strain	Mutation and single-copy transgene: germline-specific RNAi strain
AH5874	mkcSi13[sun-1p::rde-1::sun-1 3'UTR + unc-119(+)] II; bcIs39[Plim-7::CED-1::GFP] rde-1(mkc36) V	This study	germline-specific RNAi; ced-1::gfp	Mutation and single-copy transgene: germline-specific RNAi strain. Multi-copy transgene: gfp-tagged ced-1 reporter. Marks sheath cells in adult hermaphrodites
NL3511	ppw-1(pk1425) I	Tijsterman, M., Okihara, K. L., Thijssen, K. & Plasterk, R. H. A. PPW-1, a PAZ/PIWI Protein Required for Efficient Germline RNAi, Is Defective in a Natural Isolate of C. elegans. Curr Biol 12, 1535–1540 (2002).	soma-specific RNAi strain	Mutation: soma-specific RNAi strain
AH6102	ppw-1(pk1425) I; bcls39(Plim-7::ced-1::gfp)	This study	soma-specific RNAi strain; ced-1::gfp	Mutation: soma-specific RNAi strain Multi-copy transgene: gfp-tagged ced-1 reporter. Marks sheath cells in adult hermaphrodites
AH5059	let-23(zh131[FRT::let-23::FRT::GFP::LoxP::FLAG::let-23] II	Konietzka, J. et al. Epidermal Growth Factor signaling acts directly and through a sedation neuron to depolarizes a sleep-active neuron following cellular stress. Biorxiv 656512 (2019) doi:10.1101/656512.	let-23::gfp	Endogenous tag: endogenously FRT and gfp-tagged let-23 allele.
BN854	unc-119(ed3) III; bqSi852[(unc-119(+) Pckb-3::FLP::SL2::mNG)] IV; bqSi294 [hsp16.41p::FRT::mCherry::his-58::FRT::GFP::his-58 + unc-119(+)] II	Fragoso-Luna, A. et al. Expanded FLP toolbox for spatiotemporal protein degradation and transcriptomic profiling in Caenorhabditis elegans. Genetics 223, iyac166 (2022).	Pckb-3::FLP	Single-copy transgene: Somatic gonad-specific FLP. The ckb-3 promoter is active in the somatic gonad precoursors Z1 and Z4. In our hands with the let-23(zh131) allele, this FLP construct resulted in the loss of LET-23::GFP in the sheath cells in all animals scored (n=57 scored with fluorescence, > 200 animals scored phenotypically through different experiments, fertility essay Fig1C: 3/226 animal…
AH5606	let-23(zh131[FRT::let-23::FRT::GFP::LoxP::FLAG::let-23] II/ mln1[mls14 dpy-10(e128)] II; unc-119(ed3) III; bqSi852[(unc-119(+) Pckb-3::FLP::SL2::mNG)] IV	This Study	let-23ko	Endogenous tag: endogenously FRT and gfp-tagged let-23 allele. Single-copy transgene: Somatic gonad-specific FLP. The ckb-3 promoter is active in the somatic gonad precoursors Z1 and Z4. results in the loss of egfr let-23 in the somatic gonad including sheath cells.
AH6027	let-23(zh131[FRT::let-23::FRT::GFP::LoxP::FLAG::let-23] II/ mln1[mls14 dpy-10(e128)] II; unc-119(ed3) III; bqSi852[(unc-119(+) Pckb-3::FLP::SL2::mNG)] IV; bcIs39[Plim-7::CED-1::GFP] V	This Study	let-23ko; ced-1::gfp	Endogenous tag: endogenously FRT and GFP-tagged let-23 allele. Single-copy transgene: Somatic gonad-specific FLP. The ckb-3 promoter is active in the somatic gonad precoursors Z1 and Z4. results in the loss of egfr let-23 in the somatic gonad including sheath cells. Multi-copy transgene: gfp-tagged ced-1 reporter. Marks sheath cells in adult hermaphrodites
AH6072	let-23(zh131[FRT::let-23::FRT::GFP::LoxP::FLAG::let-23] II/ mln1[mls14 dpy-10(e128)] II; unc-119(ed3) III; bqSi852[(unc-119(+) Pckb-3::FLP::SL2::mNG)] IV ; ced-3(n717) IV; bcls39(Plim-7::ced-1::gfp)	This Study	let-23ko; ced-3(lf)	Endogenous tag: endogenously FRT and GFP-tagged let-23 allele. Single copy transgene: Somatic gonad-specific FLP. The Pckb-3 promoter is active in the somatic gonad precoursors Z1 and Z4. results in the loss of egfr let-23 in the somatic gonad including sheath cells. Multi-copy transgene: gfp-tagged ced-1 reporter. Marks sheath cells in adult hermaphrodites Mutation: strong loss-of-function of ce…
AH6157	let-23(zh131[FRT::let-23::FRT::GFP::LoxP::FLAG::let-23] II; unc-119(ed3) III; bqSi852[(unc-119(+) Pckb-3::FLP::SL2::mNG)] IV ; bcls39(Plim-7::ced-1::gfp); zhEx680[Punc-87B::let-23::mCherry::let-23 3' UTR, unc-119(+), myo-2::mCherry]	This Study	distal let-23ko, line 1	Endogenous tag: endogenously FRT and GFP-tagged let-23 allele. Single copy transgene: Somatic gonad-specific FLP. The Pckb-3 promoter is active in the somatic gonad precoursors Z1 and Z4. results in the loss of egfr let-23 in the somatic gonad including sheath cells. Multi-copy transgene: gfp-tagged ced-1 reporter. Marks sheath cells in adult hermaphrodites Extrachomosomal array: proximal sheath …
AH6158	let-23(zh131[FRT::let-23::FRT::GFP::LoxP::FLAG::let-23] II; unc-119(ed3) III; bqSi852[(unc-119(+) Pckb-3::FLP::SL2::mNG)] IV ; bcls39(Plim-7::ced-1::gfp); zhEx680[Punc-87B::let-23::mCherry::let-23 3' UTR, unc-119(+), myo-2::mCherry]	This Study	distal let-23ko, line 2	Endogenous tag: endogenously FRT and GFP-tagged let-23 allele. Single copy transgene: Somatic gonad-specific FLP. The Pckb-3 promoter is active in the somatic gonad precoursors Z1 and Z4. results in the loss of egfr let-23 in the somatic gonad including sheath cells. Multi-copy transgene: gfp-tagged ced-1 reporter. Marks sheath cells in adult hermaphrodites Extrachomosomal array: proximal sheath …
AH6159	let-23(zh131[FRT::let-23::FRT::GFP::LoxP::FLAG::let-23] II; unc-119(ed3) III; bqSi852[(unc-119(+) Pckb-3::FLP::SL2::mNG)] IV ; bcls39(Plim-7::ced-1::gfp); zhEx680[Punc-87B::let-23::mCherry::let-23 3' UTR, unc-119(+), myo-2::mCherry]	This Study	distal let-23ko, line 3	Endogenous tag: endogenously FRT and GFP-tagged let-23 allele. Single copy transgene: Somatic gonad-specific FLP. The Pckb-3 promoter is active in the somatic gonad precoursors Z1 and Z4. results in the loss of egfr let-23 in the somatic gonad including sheath cells. Multi-copy transgene: gfp-tagged ced-1 reporter. Marks sheath cells in adult hermaphrodites Extrachomosomal array: proximal sheath …
AH6160	let-23(zh131[FRT::let-23::FRT::GFP::LoxP::FLAG::let-23] II; unc-119(ed3) III; bqSi852[(unc-119(+) Pckb-3::FLP::SL2::mNG)] IV ; ced-3(n717) IV; bcls39(Plim-7::ced-1::gfp); zhEx680[Punc-87B::let-23::mCherry::let-23 3' UTR, unc-119(+), myo-2::mCherry]	This Study	distal let-23ko; ced-3(lf), line 1	Endogenous tag: endogenously FRT and GFP-tagged let-23 allele. Single copy transgene: Somatic gonad-specific FLP. The Pckb-3 promoter is active in the somatic gonad precoursors Z1 and Z4. results in the loss of egfr let-23 in the somatic gonad including sheath cells. Multi-copy transgene: gfp-tagged ced-1 reporter. Marks sheath cells in adult hermaphrodites Mutation: strong loss-of-function of ce…
AH6161	let-23(zh131[FRT::let-23::FRT::GFP::LoxP::FLAG::let-23] II; unc-119(ed3) III; bqSi852[(unc-119(+) Pckb-3::FLP::SL2::mNG)] IV ; ced-3(n717) IV; bcls39(Plim-7::ced-1::gfp); zhEx680[Punc-87B::let-23::mCherry::let-23 3' UTR, unc-119(+), myo-2::mCherry]	This Study	distal let-23ko; ced-3(lf), line 2	Endogenous tag: endogenously FRT and GFP-tagged let-23 allele. Single copy transgene: Somatic gonad-specific FLP. The Pckb-3 promoter is active in the somatic gonad precoursors Z1 and Z4. results in the loss of egfr let-23 in the somatic gonad including sheath cells. Multi-copy transgene: gfp-tagged ced-1 reporter. Marks sheath cells in adult hermaphrodites Mutation: strong loss-of-function of ce…
AH6162	let-23(zh131[FRT::let-23::FRT::GFP::LoxP::FLAG::let-23] II; unc-119(ed3) III; bqSi852[(unc-119(+) Pckb-3::FLP::SL2::mNG)] IV ; ced-3(n717) IV; bcls39(Plim-7::ced-1::gfp); zhEx680[Punc-87B::let-23::mCherry::let-23 3' UTR, unc-119(+), myo-2::mCherry]	This Study	distal let-23ko; ced-3(lf), line 3	Endogenous tag: endogenously FRT and GFP-tagged let-23 allele. Single copy transgene: Somatic gonad-specific FLP. The Pckb-3 promoter is active in the somatic gonad precoursors Z1 and Z4. results in the loss of egfr let-23 in the somatic gonad including sheath cells. Multi-copy transgene: gfp-tagged ced-1 reporter. Marks sheath cells in adult hermaphrodites Mutation: strong loss-of-function of ce…
AH5638	let-23(zh138[let-23::degron::GFP::LoxP::FLAG::let-23] II	This study	let-23::AID	Endogenous tag: endogenously degron-tagged let-23 allele
JDW225	wrdSi23[eft-3p::TIR1::F2A::BFP::AID*::NLS::tbb-2 3'UTR] I:-5.32	Ashley, G. et al. Expanding the Caenorhabditis elegans auxin-inducible degron system toolkit with internal expression and degradation controls and improved modular constructs for CRISPR/Cas9-mediated genome editing. Biorxiv 2020.05.12.090217 (2020) doi:10.1101/2020.05.12.090217.	somatic TIR1	Single-copy transgene: somatic TIR1 driver resulting in degradation of a degron-tagged protein upon auxin induction.
AH6070	let-23(zh138[let-23::degron::GFP::LoxP::FLAG::let-23] II; wrdSi23[eft-3p::TIR1::F2A::BFP::AID*::NLS::tbb-2 3'UTR] I:-5.32; bcls39(Plim-7::ced-1::gfp)	This study	let-23::degron, somatic TIR1 (let-23kd)	Endogenous tag: endogenously degron-tagged let-23 allele Single copy transgene: somatic TIR1 driver resulting in degradation of a degron-tagged protein upon auxin induction.
MT1522	ced-3(n717) IV	Ellis, H. M. & Horvitz, H. R. Genetic control of programmed cell death in the nematode C. elegans. Cell 44, 817–829 (1986).	ced-3(lf)	Mutation: loss-of-function of ced-3 caspase. Apoptosis deficient strain.
AH5646	ced-3(n717lf) IV; bcIs39[lim-7p::ced-1::gfp] V	Kohlbrenner, T. et al. Actomyosin-mediated apical constriction promotes physiological germ cell death in C. elegans. PLOS Biol. 22, e3002775 (2024).	ced-1::gfp; ced-3(lf)	Mutation: loss-of-function of ced-3 caspase. Apoptosis deficient strain. Multi-copy transgene: gfp-tagged ced-1 reporter. Marks sheath cells in adult hermaphrodites.
AH6185	zhIs176[Pmex-5::lin-3genomic::glh-2 3`UTR::Loxp::prps-0::hygromycinBres::unc-54 3`UTR::Loxp II:8420157]; ced-3(n717) IV; bcIs39[Plim-7::CED-1::GFP] V	This study	ectopic lin-3; ced-3(lf)	Single-copy transgene: germline-specific Pmex-5::lin-3 overexpression construct. Mutation: loss-of-function of ced-3 caspase. Apoptosis deficient strain. Multi-copy transgene: gfp-tagged ced-1 reporter. Marks sheath cells in adult hermaphrodites.
AH6205	zhIs176[Pmex-5::lin-3genomic::glh-2 3`UTR::Loxp::prps-0::hygromycinBres::unc-54 3`UTR::Loxp II:8420157]; bcIs39[Plim-7::CED-1::GFP] V	This Study	ectopic lin-3	Single-copy transgene: germline-specific Pmex-5::lin-3 overexpression construct. Multi-copy transgene: gfp-tagged ced-1 reporter. Marks sheath cells in adult hermaphrodites.
AH6164	fxIs10 [synthetic guide site::(delta)HygR::unc-54 3' UTR::LoxP, II:8420157]; bcIs39[Plim-7::CED-1::GFP] V	This Study	ced-1::gfp	Single-copy insertion: split-hygromycin insertion strain landing pad Chr. II. Multi-copy transgene: gfp-tagged ced-1 reporter. Marks sheath cells in adult hermaphrodites.
AH6155	fxIs10 [synthetic guide site::(delta)HygR::unc-54 3' UTR::LoxP, II:8420157]; ced-3(n717) IV; bcIs39[Plim-7::CED-1::GFP] V	This study	ced-3(lf)	Single-copy insertion: split-hygromycin insertion strain landing pad Chr. II. Mutation: loss-of-function of ced-3 caspase. Apoptosis deficient strain. Multi-copy transgene: gfp-tagged ced-1 reporter. Marks sheath cells in adult hermaphrodites.
SD939	mpk-1(ga111)	Lackner, M.R., and Kim, S.K. (1998). Genetic Analysis of the Caenorhabditis elegans MAP Kinase Gene mpk-1. Genetics 150, 103–117. 10.1093/genetics/150.1.103.	mpk-1(ts)	Mutation: temperature-sensitive mpk-1 allele. loss-of-function on 25C, reduction of function at 20C.
AH5680	mpk-1(ga111ts) unc-79(e1068) III; bcIs39[lim-7p::ced-1::gfp] V	Kohlbrenner, T. et al. Actomyosin-mediated apical constriction promotes physiological germ cell death in C. elegans. PLOS Biol. 22, e3002775 (2024).	mpk-1(ts); ced-1::gfp	Mutation: temperature-sensitive mpk-1 allele. loss-of-function on 25C, reduction of function at 20C. Multi-copy transgene: gfp-tagged ced-1 reporter. Marks sheath cells in adult hermaphrodites.
AH6860	zhIs207 [Pmex-5::mpk-1::glh-2 3'UTR::Loxp::Prps-0::hygromycinBres::unc-54 3'UTR::Loxp] II; mpk-1(ga111) III; bcls39(Plim-7::ced-1::gfp) V	This study	mpk-1(ts); Pmex-5::mpk-1b; ced-1::gfp	Mutation: temperature-sensitive mpk-1 allele. loss-of-function on 25C, reduction of function at 20C. Single-copy transgene: germline-specific Pmex-5::mpk-1b rescue construct. Multi-copy transgene: gfp-tagged ced-1 reporter. Marks sheath cells in adult hermaphrodites.
SD378	mpk-1(ga117)/dpy-17(e164) unc-79(e1068) III.	Original ga117 allele: Lackner, M.R., and Kim, S.K. (1998). Genetic Analysis of the Caenorhabditis elegans MAP Kinase Gene mpk-1. Genetics 150, 103–117. 10.1093/genetics/150.1.103. Original strain SD378 with mpk-1(ga117)/dpy-17(e164) unc-79(e1068) III. with the balancer used in this study: AH1702, unc-32(e189) mpk-1(ga117) / qC1[dpy-19(e1259) glp-1(q339) qIs26[rol-6(su1006) lag-2::gfp]] III Nakdi…	mpk-1(lf)	Mutation: loss-of-function allele of mpk-1
AH6936	mpk-1(ga117)/ qC1[dpy-19(e1259) glp-1(q339) qIs26[rol-6(su1006) lag-2::gfp]] III; bcIs39[Plim-7::CED-1::GFP] V	This study	mpk-1(lf); ced-1::gfp	Mutation: loss-of-function allele of mpk-1. Multi-copy transgene: gfp-tagged ced-1 reporter. Marks sheath cells in adult hermaphrodites.
AH6093	mpk-1(zh164)/ qC1[dpy-19(e1259) glp-1(q339) qIs26[rol-6(su1006) lag-2::gfp]] III; bcIs39[Plim-7::CED-1::GFP] V	mpk-1b allele: Kohlbrenner, T., Berger, S., Laranjeira, A.C., Aegerter-Wilmsen, T., Comi, L.F., deMello, A., and Hajnal, A. (2024). Actomyosin-mediated apical constriction promotes physiological germ cell death in C. elegans. PLOS Biol. 22, e3002775. 10.1371/journal.pbio.3002775.	mpk-1b(lf)	Mutation: germline isoform of mpk-1(mpk-1b)-specific loss-of-function. Stop codon in first exon of mpk-1b.
AH6311	zhIs207 [Pmex-5::mpk-1::glh-2 3'UTR::Loxp::Prps-0::hygromycinBres::unc-54 3'UTR::Loxp] II; mpk-1(ga117)/qC1[dpy-19(e1259) glp-1(q339) qIs26[rol-6(su1006)gf; Plag-2::GFP]] III; bcls39(Plim-7::ced-1::gfp) V	This study	somatic mpk-1(lf); ced-1::gfp	Mutation: loss-of-function allele of mpk-1. Single-copy transgene: germline-specific mpk-1b rescue construct Multi-copy transgene: ced-1::gfp reporter. The mpk-1(lf) mutation is balanced.
AH6859	zhIs207 [Pmex-5::mpk-1::glh-2 3'UTR::Loxp::Prps-0::hygromycinBres::unc-54 3'UTR::Loxp] II; bcls39(Plim-7::ced-1::gfp) V	This study	Pmex-5::mpk-1b	Single-copy transgene: germline-specific mpk-1b rescue construct Multi-copy transgene: ced-1::gfp reporter.
AH6312	zhIs207 [Pmex-5::mpk-1::glh-2 3'UTR::Loxp::Prps-0::hygromycinBres::unc-54 3'UTR::Loxp] II; mpk-1(zh164) III; bcls39(Plim-7::ced-1::gfp) V	This study	mpk-1b(lf); Pmex-5::mpk-1b	Single-copy transgene: germline-specific Pmex-5::mpk-1b rescue construct Mutation: germline isoform of mpk-1(mpk-1b)-specific loss-of-function. Stop codon in first exon of mpk-1b. Multicopy transgene: ced-1::gfp reporter.

### Sheet: Zebrafish alleles
Genotype	Source	Name used in this study	Description	Column1	Primer 1	Primer 2
Tg(fms:Gal4)	Gray, C., Loynes, C., Whyte, M., Crossman, D., Renshaw, S., and Chico, T. (2011). Simultaneous intravital imaging of macrophage and neutrophil behaviour during inflammation using a novel transgenic zebrafish. Thromb. Haemost. 105, 811–819. 10.1160/th10-08-0525.		used to drive expression of Tg(UAS:nfsB-mCherry), Tg(UAS:Lamp1- mGFP) and Tg(UAS:lyn-miRFP670) in microglia using the UAS/ Gal4 system. Results in transgene expression in macrophages, microglia and xanthophore skin cells.
Tg(UAS:nfsB-mCherry)	Gray, C., Loynes, C., Whyte, M., Crossman, D., Renshaw, S., and Chico, T. (2011). Simultaneous intravital imaging of macrophage and neutrophil behaviour during inflammation using a novel transgenic zebrafish. Thromb. Haemost. 105, 811–819. 10.1160/th10-08-0525.	fms:mCherry	Used as microglial cytoplasm reporter. Results in microglia cytoplasm labelled in red in combination with Tg(fms:Gal4) .
Tg(UAS:Lamp1- mGFP)	Möller, K., Brambach, M., Villani, A., Gallo, E., Gilmour, D., and Peri, F. (2022). A role for the centrosome in regulating the rate of neuronal efferocytosis by microglia in vivo. eLife 11, e82094. 10.7554/elife.82094.	fms:Lamp1-mGFP	Used as microglial Lamp1 lysosome and phagolysosome reporter. Results in lysosomes in microglia labelled in green In combination with Tg(fms:Gal4)
Tg(mpeg1.1:EGFP- caax)	Villani, A., Benjaminsen, J., Moritz, C., Henke, K., Hartmann, J., Norlin, N., Richter, K., Schieber, N.L., Franke, T., Schwab, Y., et al. (2019). Clearance by Microglia Depends on Packaging of Phagosomes into a Unique Cellular Compartment. Dev Cell 49, 77-88.e7. 10.1016/j.devcel.2019.02.014.	mpeg:gfp-caax	Used as GFP microglial reporter. Labels both membranes and cytoplasm.
Tg(UAS:lyn-miRFP670)	Villani, A., Wittmann, J., Wyss, T., Gonzalez, I.M., Ortiz, I.S., Tichy, N., Pena, M., Pal, A.A., Gilmour, D., Schafer, S.T., et al. (2025). A scalable human-zebrafish xenotransplantation model reveals gastrosome-mediated processing of dying neurons by human microglia. bioRxiv, 2025.08.27.672578. 10.1101/2025.08.27.672578.	fms:lyn-miRFP670	Membrane-localizing farred microglia reporter. Results in membranes microglia labelled in farred in combination with Tg(fms:Gal4).
irf8st95	Shiau, C.E., Kaufman, Z., Meireles, A.M., and Talbot, W.S. (2015). Differential Requirement for irf8 in Formation of Embryonic and Adult Macrophages in Zebrafish. PLoS ONE 10, e0117513. 10.1371/journal.pone.0117513.	irf8-/-	Loss-of-function mutation in irf8. Results in the lack of microglia in the brain during early development including 3dpf.
Allele combinations used in this study:	Column1	Name used in this study	Description
Tg(fms:Gal4), Tg(UAS:nfsB-mCherry)		fms:mCherry	microglia cytoplasm labelled in red
Tg(fms:Gal4), Tg(UAS:nfsB-mCherry), irf8st95		fms:mCherry, irf8-/-	microglia cytoplasm labelled in red. loss-of-function mutation in irf8. Results in the lack of microglia in the brain during early development including 3dpf. No microglia visible in brain at 3dpf.
Tg(fms:Gal4), Tg(UAS:lyn-miRFP670), Tg(UAS:Lamp1- mGFP)		fms:Lamp1-mGFP, fms:lyn-miRFP670	Lamp1 lysosome reporter and membrane-localizing farred microglial reporter.
Tg(mpeg1.1:EGFP- caax)		mpeg:gfp-caax	GFP microglial reporter. Labels both membranes and cytoplasm.
