## Supplementary material for "Conserved role of EGFR signaling in apoptotic cell recognition and processing across different phagocytes": Data S3

### Sheet: Injection_mix_list
created allele	injected strain	Allele creation method	Repair Template	Repair Template concentration [ng/ul]	sgRNA plasmid 1	sgRNA plasmid 1 concentration [ng/ul]	sgRNA plasmid 2	sgRNA plasmid 2 concentration [ng/ul]	Co-injection marker 1	Co-injection marker 1 concentration [ng/ul]	Co-injection marker 2	Co-injection marker 2 concentration [ng/ul]	Co-injection marker 3	Co-injection marker 3 concentration [ng/ul]	Additional Plasmids	Additional Plasmids concentration [ng/ul]
zhIs209[Plim-7::∆Ppes-10::gfp::PH(PLCdelta1)::unc-54 3'UTR::Loxp::Prps-0::hygromycinBres::unc-54 3'UTR::Loxp] I;	PX7252	1Stevenson et al., 2020, 2Moerdyk-Schauwecker et al., 2024 Split-Hygromycin CRISPR approach	pBE1	25	pMS592	5
zhIs213[Plin-31::modERK-KTR::GFP::T2A::mCherry::his-58::unc-54 3'UTR::Loxp::Prps-0::hygromycinBres::unc-54 3'UTR::Loxp] II;	PX6961	1Stevenson et al., 2020, 2Moerdyk-Schauwecker et al., 2024 Split-Hygromycin CRISPR approach	pLC76	25	pMS791	5
zhIs214[Plim-7::∆pes-10::modERK-KTR::GFP::T2A::mCherry::his-58::unc-54 3'UTR::Loxp::Prps-0::hygromycinBres::unc-54 3'UTR::Loxp] III;	PX7362	1Stevenson et al., 2020, 2Moerdyk-Schauwecker et al., 2024 Split-Hygromycin CRISPR approach	pLC77	25	pMS772	5
zhIs176[Pmex-5::lin-3genomic::glh-2 3`UTR::Loxp::prps-0::hygromycinBres::unc-54 3`UTR::Loxp II:8420157];	AH6155 & AH6164	1Stevenson et al., 2020, 2Moerdyk-Schauwecker et al., 2024 Split-Hygromycin CRISPR approach	pSS29	10	pMS791	50
lin-3(zh185[lin-3::SL2::mCherry::his-58::LoxP]) IV	N2	3Dickinson et al., 2015, SEC (self-excising cassette) CRISPR approach	pLC14	50	pLC9	50			pCFJ90 (Addgene #19327)3	2.5	pCFJ104 (Addgene #19328)3	5	pGH8 (Addgene #19359)3	10
zhEx680[Punc-87B::let-23::mCherry::let-23 3' UTR, unc-119(+), myo-2::mCherry]	AH6027 & AH6072	5Mello et al., 1991, Extrachromosomal array	pLC6	50					pCFJ90 (Addgene #19327)3	2.5					pBS KS (-) pBluescript empty cloning vector	200
let-23(zh138[let-23::degron::GFP::LoxP::FLAG::let-23] II	N2	3Dickinson et al., 2015, SEC (self-excising cassette) CRISPR approach	pSS16	10	pJE164	25	pSS44	25	pCFJ90 (Addgene #19327)3	2.5	pCFJ104 (Addgene #19328)3	5	pGH8 (Addgene #19359)3	10
zhIs207[Pmex-5::mpk-1::glh-2 3'UTR::Loxp::Prps-0::hygromycinBres::unc-54 3'UTR::Loxp] II;	PX6961	1Stevenson et al., 2020, 2Moerdyk-Schauwecker et al., 2024 Split-Hygromycin CRISPR approach	pAL6	25	pMS791	5
References
1	Stevenson, Z.C., Moerdyk-Schauwecker, M.J., Jamison, B., and Phillips, P.C. (2020). Rapid Self-Selecting and Clone-Free Integration of Transgenes into Engineered CRISPR Safe Harbor Locations in Caenorhabditis elegans. G3 Genes Genomes Genetics 10, 3775–3782. 10.1534/g3.120.401400.
2	Moerdyk-Schauwecker, M.J., Jahahn, E.K., Muñoz, Z.I., Robinson, K.J., and Phillips, P.C. (2024). Expansion of the split hygromycin toolkit for transgene insertion in Caenorhabditis elegans. microPublication Biol. 2024, 10.17912/micropub.biology.001091. 10.17912/micropub.biology.001091.
3	Dickinson, D.J., Pani, A.M., Heppert, J.K., Higgins, C.D., and Goldstein, B. (2015). Streamlined Genome Engineering with a Self-Excising Drug Selection Cassette. Genetics 200, 1035–1049. 10.1534/genetics.115.178335.
4	Konietzka, J., Fritz, M., Spiri, S., McWhirter, R., Leha, A., Palumbos, S., Costa, W.S., Oranth, A., Gottschalk, A., Miller, D.M., et al. (2019). Epidermal Growth Factor signaling acts directly and through a sedation neuron to depolarizes a sleep-active neuron following cellular stress. Biorxiv, 656512. 10.1101/656512.
5	Mello, C. C., Kramer, J. M., Stinchcomb, D. & Ambros, V. Efficient gene transfer in C.elegans: extrachromosomal maintenance and integration of transforming sequences. Embo J 10, 3959–3970 (1991).

### Sheet: Plasmid_list
Plasmid Name	Allele created with it	Backbone vector	Description	Fragment 1	Fragment 1, Primer 1	Fragment 1, Primer 2	Fragment 2	Fragment 2, Primer 1	Fragment 2, Primer 2	Fragment 3	Fragment 3, Primer 1	Fragment 3, Primer 2	Fragment 4	Fragment 4, Primer 1	Fragment 4, Primer 2	Fragment 5	Fragment 5, Primer 1	Fragment 5, Primer 2	Fragment 6	Fragment 6, Primer 1	Fragment 6, Primer 2	Fragment 7	Fragment 7, Primer 1	Fragment 7, Primer 2	Fragment 8	Fragment 8, Primer 1	Fragment 8, Primer 2
pBE1	zhIs209[Plim-7::∆Ppes-10::gfp::PH(PLCdelta1)::unc-54 3'UTR::Loxp::Prps-0::hygromycinBres::unc-54 3'UTR::Loxp] I;	pLC457 (adapted from pMS1142)	Repair template for sheath cell-specific PIP2::gfp reporter using the split-hygromycin approach. Injected with sgRNA plasmid pMS77 (sgRNA plasmid published in Moerdyk-Schauwecker et al., 20242)	"backbone" fragment from pLC45, 7398 bp	OBE10: GTTCTTCTCCTTTACTCATTCTGAAAGTTAAAAATTACAGTATAAAG	OBE13: CATGGATGAACTATACAAAACTAGTCACGGGCTCCAGGATG	"GFP" fragment from pPD95.75 (Addgene #1494), 867 bp	OBE11: ATGAGTAAAGGAGAAGAACTTTTC	OBE12: TTTGTATAGTTCATCCATGCCATG
pLC76	zhIs213[Plin-31::modERK-KTR::GFP::T2A::mCherry::his-58::unc-54 3'UTR::Loxp::Prps-0::hygromycinBres::unc-54 3'UTR::Loxp] II;	pMS811	Repair template for VPC-specific modErk-KTR sensor using the split-hygromycin approach. Injected with sgRNA plasmid pMS79 (sgRNA plasmid published in Stevenson et al., 20201)	"backbone" from pMS81. 4449 bp this construct has been created in different steps through Gibson assembly. For simplicity, all fragments are listed here for the end product, to create it, multiple rounds of Gibson assemblies are required.	OLC312: GCCCAGTAGGAGCCCTGCGGCCGCATGCTACAGCCGGCTCTG	OLC152: CACTCGAGACGTACGGCCGGCTTTCCCCGGGCCTAGTTC	"Plin-31 Enhancer" fragment from worm lysate of GS8255 strain (Erk-KTR arTi85 allele from de la Cova et al., 20178). 7094 bp	OLC314: CAGGGCTCCTACTGGGCGGTGCAC	OLC313: GGTGCGGCCGCCGCAGATCTGGC	"modErk-KTR" fragment adapted from Wilcockson et al., 20239. DNA was synthesized with C. elegans codon optimization. 249 bp. Full sequence: ATGAAGGGACGTAAGCCAGCCGACCTCGAGCTCCCACTCTCCCCATCCCTCCTCGGAGGACAAGGACCAGAGCGTACCCCAGGATCCGGAACCTCCTCCGGACTCCAAGCCCCAGCCCTCTTCCAATTCCCATCCCCATCCAAGCGTTCCGGACTCGAGGACCCAGCCACCCCATCCAAGAAGCCACGTACCCCATCCGTCTCCTCCCGTCTCGAGCGTCTCACCCTCCAATCCTCCTTCCAATTCCCA	OLC313: GATCTGCGGCGGCCGCACCATGAAGGGACGTAAGCCAGCCGAC	OLC299: CTTTACTCATACTAGTGGATGGGAATTGGAAGGAGGATTGGAGGGTG	GFP from pDD2823. 864 bp	OLC301: CATCCACTAGTATGAGTAAAGGAGAAGAATTGTTCACTGG	OSS26: CTTGTAGAGCTCGTCCATTCCGTG	T2A was inserted as an annealed double stranded oligo. 54bp	OLC320: GAGGGCAGAGGAAGTCTGCTAACATGCGGTGACGTCGAGGAGAATCCTGGCCCAATGGTCTCAAAGGGTG	OLC321: TGGGCCAGGATTCTCCTCGACGTCACCGCATGTTAGCAGACTTCCTCTGCCCTCCTTGTAGAGCTCGTCC	"mCherry::H2B" fragment from pLC14. 1257 bp.	OEH86: ATGGTCTCAAAGGGTGAAGAAGATA	OSE52: GGACTTACTTGCTGGAAGTGTACTTGG	"unc-54 3' UTR" fragment from N2 worm lysate. 740 bp	OSE47: CTTCCAGCAAGTAAGTCCAATTACTCTTCAACATCCC	OLC152: CCGTACGTCTCGAGTGTAAAACGACG
pLC77	zhIs214[Plim-7::∆pes-10::modERK-KTR::GFP::T2A::mCherry::his-58::unc-54 3'UTR::Loxp::Prps-0::hygromycinBres::unc-54 3'UTR::Loxp] III;	pMS1582	Repair template for sheath cell-specific modErk-KTR sensor using the split-hygromycin approach. Injected with sgRNA plasmid pMS77 (sgRNA plasmid published in Moerdyk-Schauwecker et al., 20242)	adapted pLC76 for Plim-7 sheath cell expression and replacement for landing pad on Chr. III "backbone" from pMS158. 4396 bp	OJDB3: GCATACAGATGTTCATGCGTTGAGAATACTAATGGCATTATTCG	OLC206: CACTCGAGACGTACGGGTAAGTTTAAAATAACTTCGTATAG	modErk-KTR::GFP::T2A::mCherry::H2B from pLC76, 3192 bp	OLC152: CCGTACGTCTCGAGTGTAAAACGACG	OLC323: GTAATTTTTAACTTTCAGAATGAAGGGACGTAAGCCAGCCGACC	Plim-7::(delta)pes-10, 2069 bp, from pLC457	OLC189: GCATGAACATCTGTATGCGAAATG	OLC279: CTGAAAGTTAAAAATTACAGTATAAAG
pSS29	zhIs176[Pmex-5::lin-3genomic::glh-2 3`UTR::Loxp::prps-0::hygromycinBres::unc-54 3`UTR::Loxp II:8420157];	pMS811	Repair template for germline-specific lin-3 overexpression using the split-hygromycin approach. Injected with sgRNA plasmid pMS79 (sgRNA plasmid published in Stevenson et al., 20201)	pMS81 backbone. 4379 bp. ZCS87 and MS425 primers from Stevenson et al., 20201	ZCS87: CCTGCAGGCGGTCTTCTG	MS425: CTTAAGTTCAATCCGGAAAGGTAAG	"genomic lin-3", amplified from N2 lysate, 5358 bp	OSS229: CAGACAGAGAGGTACCAAAAATGCGGAAAATGCTACTTTTTTGCATCCTTCTACTC	OSS230: GAAGGATATGCAGATACATTTATCATGTGTGTCGAATCATTGGTTCACATGTTG	Pmex-5 promoter from pBN39615, 539 bp	OSS215: CAGAAGACCGCCTGCAGGGTCTCGAGGAATTCCTGCAGAGCCGGCTGTAGCATGC	OSS223: CATTTTTGGTACCTCTCTGTCTGAAACATTCAATTG	glh-2 3' UTR from pBN39615.	OSS225: TAAATGTATCTGCATATCCTTCAAATGTTGTC	OSS219: CCTTTCCGGATTGAACTTAAGTCTAGAACTAGGCCCGGGGAAAGC
pLC14	lin-3(zh185[lin-3::SL2::mCherry::his-58::LoxP]) IV	pDD2863	Repair template for lin-3 endogenous SL2::mCherry::H2B tag. Injected with sgRNA plasmids pLC9 targeting 3' end of endogenous lin-3 locus.	backbone from pDD286, restriciton according to protocol3			"5' homology arm" fragment, lin-3 genomic, from N2 worm lysate.	OLC78: ACGTTGTAAAACGACGGCCAGTCGCCGGCACGGAGAATTGTCTGAAAAATTGAGAAACAG	OLC102: CTCATGTGTGTCGAATCATTGGTTCACATG	3' homology arm fragment, lin-3 genomic, from N2 worm lysate	OLC82: GAAGTTGATCAGCGAGGAAGACTTGCCGGCAATTATAATTTGTTTCCTTATTTTGTC	OLC81: GGAAACAGCTATGACCATGTTATCGATTTCCCAGAACTGTGTCCGCATCGGAAGGTAC	"mCherry::HIS-58" fragment from worm lysate from BN558(bqSi294)14 allele, 1260 bp. SL2 added in a second step.	OEH86: ATGGTCTCAAAGGGTGAAGAAG	OSS217: TTAACGGTGTCCGAGCTTGGATGGGAGGTCGCAG	SL2 from pBN39515, 245 bp	OSH21: GCTGTCTCATCCTACTTTCACCTAG	OSS150: GATGCGTTGAAGCAGTTTCCCTG
pLC9	lin-3(zh185[lin-3::SL2::mCherry::his-58::LoxP]) IV	pMW465, (adapted from pDD1623)	sgRNA plasmid used together with pLC14 to create lin-3(zh185).	Plasmid created with cycle restriction-ligation. annealing dsOligo containing guide RNA sequence into pMW46 digested with BveI restriction enzyme. guide RNA sequence: TGTTCTCCAGAACTTCGAGA	OLC109: CTTGTGTTCTCCAGAACTTCGAGA	OLC110: AAACTCTCGAAGTTCTGGAGAACA
pLC6	zhEx680[Punc-87B::let-23::mCherry::let-23 3' UTR, unc-119(+), myo-2::mCherry]	pJE0513 (adapted from pCFJ1506	Punc-87b::let-23::mCherry extrachromosomal rescue construct.	adapted from the Plet-23::let-23::gfp::let-23 construct pJE05 used in Haag et al., 201413 backbone: pJE05, 8000 bp	OLC43: GTTGTGCCATCGTTGGTTTCTCTTACCTAGGTGAGCTCTGGTAC	OSMA182: GAAACATCAGAAGAGGCTGAAG	"unc-87b promoter" fragment sequence found in Ono et al., 2015. Amplified from worm lysate. 2421 bp	OLC40: TAAGAGAAACCAACGATGGCACAAC	OLC41: GGCGGCATCCTTCCTCTGAAATC	genomic 5' let-23 fragment including GFP linker. Amplified from pJE05. 9527 bp	OLC42: GATTTCAGAGGAAGGATGCCGCCATGAAGTTCCCTTTTTTATTC	OSMA181: GAGACCATTTTTTCTACCGGTACCCTCCAAGG	(same mCherry as pLC14, pLC76, pLC77 and BN55814)	OSMA179: CCGGTAGAAAAAATGGTCTCAAAGGGTGAAGA	OSMA180: CTCTTCTGATGTTTCCTTATACAATTCATCCATG	3' genomic let-23. Amplified from worm lysate. 541 bp	OSMA182: GAAACATCAGAAGAGGCTGAAG	OJE219: CCATTAGTGCCACGTCAT
pSS16	let-23(zh138[let-23::degron::GFP::LoxP::FLAG::let-23] II	pDD2823	Repair template for let-23 endogenous degron tag. Injected with sgRNA plasmids pSS4 and pJE16 targeting let-23 (both sgRNA plasmids published in Konietzka et al., 20204)	adapted from the pAF367 construct. this construct has been created in different steps through Gibson assembly. For simplicity, all fragments are listed here for the end product, to create it, multiple rounds of Gibson assemblies are required. backbone: pAF36, adapted from pDD282. restriciton according to protocol3			"5' homology arm" fragment, let-23 genomic, from N2 worm lysate. 525 bp	OSS109: CGACGGCCAGTCGCCGGCAGATGGGTCAACCGCACAGGAAG	OSS98: GAGGCTCCCGATGCTCCAGGTTTTTTAGTTTTGAGATGTGG	"3' homology arm" fragment, let-23 genomic, from N2 worm lysate, 754 bp	OSS93: GGATGACGATGACAAGAGAgAAACATCAGAAGAGGCTGAAGC	OSS110: AACAGCTATGACCATGTTATcctagtttaagctgcgccacaacag	Degron tag from pLZ2916. 135 bp	OSS146: GCCTCAGGAGCATCGATGATGCCTAAAGATCCAGCCAAACC	OSS147: CAATTCTTCTCCTTTACTCATCTTCACGAACGCCGCCGCCTC	GFP and linker from pAF36. 864 bp	OSS148: GATGAGTAAAGGAGAAGAATTGTTC	OSS26: CTTGTAGAGCTCGTCCATTCCGTG
pAL6	zhIs207[Pmex-5::mpk-1::glh-2 3'UTR::Loxp::Prps-0::hygromycinBres::unc-54 3'UTR::Loxp] II;	pMS811	Repair template for germline mpk-1 using the split-hygromycin approach. Injected with sgRNA plasmid pMS79 (sgRNA plasmid published in Stevenson et al., 20201)	backbone from pSS29. 5474 bp.	OAL167: CATCATGTTTCGTGGTTCTCTCTGTCTGAAACATTCAATTG	OAL168: GGGCAGAATCCTGTTTAGATGTATCTGCATATCCTTCAAATG	"mpk-1 genomic first exon", from N2 worm lysate. 219 bp	OAL169: GAACCACGAAACATGATGCCAAC	OAL170: CTTCTCCGTCGGCCATCTTTCTATGTCCTGAACGAGTGTAC	"mpk-1 genomic second exon untill end", from N2 worm lysate. 2248 bp	OAL173: GATGGCCGACGGAGAAGCGGTTATCTC	OAL174: CTAAACAGGATTCTGCCCTCCATTATTC
Note: All the finished plasmid sequences are listed as exported genebank files in the "gbk files_plasmid" sheet
Note: All plasmids were created using Gibson assembly11, except pLC9, which was created with cycle restriciton ligation12.
References
1	Stevenson, Z.C., Moerdyk-Schauwecker, M.J., Jamison, B., and Phillips, P.C. (2020). Rapid Self-Selecting and Clone-Free Integration of Transgenes into Engineered CRISPR Safe Harbor Locations in Caenorhabditis elegans. G3 Genes Genomes Genetics 10, 3775–3782. 10.1534/g3.120.401400.
2	Moerdyk-Schauwecker, M.J., Jahahn, E.K., Muñoz, Z.I., Robinson, K.J., and Phillips, P.C. (2024). Expansion of the split hygromycin toolkit for transgene insertion in Caenorhabditis elegans. microPublication Biol. 2024, 10.17912/micropub.biology.001091. 10.17912/micropub.biology.001091.
3	Dickinson, D.J., Pani, A.M., Heppert, J.K., Higgins, C.D., and Goldstein, B. (2015). Streamlined Genome Engineering with a Self-Excising Drug Selection Cassette. Genetics 200, 1035–1049. 10.1534/genetics.115.178335.
4	Konietzka, J., Fritz, M., Spiri, S., McWhirter, R., Leha, A., Palumbos, S., Costa, W.S., Oranth, A., Gottschalk, A., Miller, D.M., et al. (2019). Epidermal Growth Factor signaling acts directly and through a sedation neuron to depolarizes a sleep-active neuron following cellular stress. Biorxiv, 656512. 10.1101/656512.
5	Fergin, A., Boesch, G., Greter, N.R., Berger, S., and Hajnal, A. (2022). Tissue-specific inhibition of protein sumoylation uncovers diverse SUMO functions during C. elegans vulval development. PLoS Genet. 18, e1009978. 10.1371/journal.pgen.1009978.
6	Frøkjær-Jensen, C., Davis, M.W., Hopkins, C.E., Newman, B.J., Thummel, J.M., Olesen, S.-P., Grunnet, M., and Jorgensen, E.M. (2008). Single-copy insertion of transgenes in Caenorhabditis elegans. Nat Genet 40, 1375–1383. 10.1038/ng.248.
7	Kohlbrenner, T., Berger, S., Laranjeira, A.C., Aegerter-Wilmsen, T., Comi, L.F., deMello, A., and Hajnal, A. (2024). Actomyosin-mediated apical constriction promotes physiological germ cell death in C. elegans. PLOS Biol. 22, e3002775. 10.1371/journal.pbio.3002775.
8	Cova, C. de la, Townley, R., Regot, S., and Greenwald, I. (2017). A Real-Time Biosensor for ERK Activity Reveals Signaling Dynamics during C. elegans Cell Fate Specification. Dev. Cell 42, 542-553.e4. 10.1016/j.devcel.2017.07.014.
9	Wilcockson, S.G., Guglielmi, L., Rodriguez, P.A., Amoyel, M., and Hill, C.S. (2023). An improved Erk biosensor detects oscillatory Erk dynamics driven by mitotic erasure during early development. Dev. Cell 58, 2802-2818.e5. 10.1016/j.devcel.2023.08.021.
10	Ono, K., Obinata, T., Yamashiro, S., Liu, Z., and Ono, S. (2015). UNC-87 isoforms, Caenorhabditis elegans calponin-related proteins, interact with both actin and myosin and regulate actomyosin contractility. Mol Biol Cell 26, 1687–1698. 10.1091/mbc.e14-10-1483.
11	Gibson, D.G., Young, L., Chuang, R.-Y., Venter, J.C., Hutchison, C.A., and Smith, H.O. (2009). Enzymatic assembly of DNA molecules up to several hundred kilobases. Nat Methods 6, 343–345. 10.1038/nmeth.1318.
12	Pusch, C., Schmitt, H., and Blin, N. (1997). Increased cloning efficiency by cycle restriction−ligation (CRL). Tech. Tips Online 2, 35–37. 10.1016/s1366-2120(08)70025-4.
13	Haag, A., Gutierrez, P., Bühler, A., Walser, M., Yang, Q., Langouët, M., Kradolfer, D., Fröhli, E., Herrmann, C.J., Hajnal, A., et al. (2014). An In Vivo EGF Receptor Localization Screen in C. elegans Identifies the Ezrin Homolog ERM-1 as a Temporal Regulator of Signaling. Plos Genet 10, e1004341. 10.1371/journal.pgen.1004341.
14	Muñoz-Jiménez, C., Ayuso, C., Dobrzynska, A., Torres-Mendéz, A., Ruiz, P. de la C., and Askjaer, P. (2017). An Efficient FLP-Based Toolkit for Spatiotemporal Control of Gene Expression in Caenorhabditis elegans. Genetics 206, 1763–1778. 10.1534/genetics.117.201012.
15	Macías-León, J., and Askjaer, P. (2018). Efficient FLP-mediated germ-line recombination in C. elegans. microPublication Biol. 2018, 10.17912/W2G66S. 10.17912/w2g66s.
16	Zhang, L., Ward, J.D., Cheng, Z., and Dernburg, A.F. (2015). The auxin-inducible degradation (AID) system enables versatile conditional protein depletion in C. elegans. Development 142, 4374–4384. 10.1242/dev.129635.

### Sheet: Oligos
Oligo name	Sequence 5' to 3'	Source
B211	GTCCTGTCACACTCGCTAAAAAC	[1]
B620	CAGGGACTCACCGAGCTCACCAA	[1]
MS58	GCCCAGGAGAACACGTTAG	[2]
MS149	TGATAACCCTGATCCGGAAA	[3]
MS150	AACTCTTGACGGTTTTCACCA	[3]
MS321	CTTATCGTCTTCCCTGGTG	[3]
MS322	TCGCTTTTAATTTCGCATGG	[3]
MS425	CTTAAGTTCAATCCGGAAAGGTAAG	[2]
OAF297	ATGCAAAAGAGAATCGCCTTGTCG	[4]
OAF305	CTCGATGTAGTCGAGGACCCAGAGAC	[4]
OAL23	CTGGTACTGGTAAACTGGTA	this study
OAL26	GTCGTTCGCATAAAAACGCCGTA	[6]
OAL167	CATCATGTTTCGTGGTTCTCTCTGTCTGAAACATTCAATTG	this study
OAL168	GGGCAGAATCCTGTTTAGATGTATCTGCATATCCTTCAAATG	this study
OAL169	GAACCACGAAACATGATGCCAAC	this study
OAL170	CTTCTCCGTCGGCCATCTTTCTATGTCCTGAACGAGTGTAC	this study
OAL171	CACCCCTGAATTGAACTACG	this study
OAL173	GATGGCCGACGGAGAAGCGGTTATCTC	this study
OAL174	CTAAACAGGATTCTGCCCTCCATTATTC	this study
OEH86	ATGGTCTCAAAGGGTGAAGAAGATA	this study
OEH121	GCATTGAAACGAGTGGTGAAGAGC	this study
OJE130	GATTGAAGCTGTTCGGGAG	this study
OJE219	CCATTAGTGCCACGTCAT	this study
OJDB3	GCATACAGATGTTCATGCGTTGAGAATACTAATGGCATTATTCG	this study
OLC10	GTTCTTCTCCTTTACTCATTCTGAAAGTTAAAAATTACAGTATAAAG	this study
OLC11	ATGAGTAAAGGAGAAGAACTTTTC	this study
OLC12	TTTGTATAGTTCATCCATGCCATG	this study
OLC13	CATGGATGAACTATACAAAACTAGTCACGGGCTCCAGGATG	this study
OLC32	GATGTGTGCGGCCGCAAGTTC	this study
OLC33	GACGGCAGAGTTTCGTGCTTC	this study
OLC34	CTGATGGAACTGAGGCGACAATCG	this study
OLC37	GCATTGAAACGAGTGGTGAAGAGC	this study
OLC40	TAAGAGAAACCAACGATGGCACAAC	this study
OLC41	GGCGGCATCCTTCCTCTGAAATC	this study
OLC42	GATTTCAGAGGAAGGATGCCGCCATGAAGTTCCCTTTTTTATTC	this study
OLC43	GTTGTGCCATCGTTGGTTTCTCTTACCTAGGTGAGCTCTGGTAC	this study
OLC78	ACGTTGTAAAACGACGGCCAGTCGCCGGCACGGAGAATTGTCTGAAAAATTGAGAAACAG	this study
OLC81	GGAAACAGCTATGACCATGTTATCGATTTCCCAGAACTGTGTCCGCATCGGAAGGTAC	this study
OLC82	GAAGTTGATCAGCGAGGAAGACTTGCCGGCAATTATAATTTGTTTCCTTATTTTGTC	this study
OLC102	CTCATGTGTGTCGAATCATTGGTTCACATG	this study
OLC152	CCGTACGTCTCGAGTGTAAAACGACG	this study
OLC189	GCATGAACATCTGTATGCGAAATG	this study
OLC206	CACTCGAGACGTACGGGTAAGTTTAAAATAACTTCGTATAG	this study
OLC279	CTGAAAGTTAAAAATTACAGTATAAAG	this study
OLC299	CTTTACTCATACTAGTGGATGGGAATTGGAAGGAGGATTGGAGGGTG	this study
OLC301	CATCCACTAGTATGAGTAAAGGAGAAGAATTGTTCACTGG	this study
OLC312	GCCCAGTAGGAGCCCTGCGGCCGCATGCTACAGCCGGCTCTG	this study
OLC313	GATCTGCGGCGGCCGCACCATGAAGGGACGTAAGCCAGCCGAC	this study
OLC314	CAGGGCTCCTACTGGGCGGTGCAC	this study
OLC320	GAGGGCAGAGGAAGTCTGCTAACATGCGGTGACGTCGAGGAGAATCCTGGCCCAATGGTCTCAAAGGGTG	this study
OLC321	TGGGCCAGGATTCTCCTCGACGTCACCGCATGTTAGCAGACTTCCTCTGCCCTCCTTGTAGAGCTCGTCC	this study
OLC323	GTAATTTTTAACTTTCAGAATGAAGGGACGTAAGCCAGCCGACC	this study
OLM6	CCTGGACATTCGATCATCTGAAG	this study
OLM128	CGAGGACCTGAAGAGACTAGGGATC	this study
OLM129	TTGTCGTGTCGAGACCACGGACCG	this study
OLM130	GAAAATGTCGAATCCAGGTTAGTCGC	this study
OSMA179	CCGGTAGAAAAAATGGTCTCAAAGGGTGAAGA	this study
OSMA180	CTCTTCTGATGTTTCCTTATACAATTCATCCATG	this study
OSMA181	GAGACCATTTTTTCTACCGGTACCCTCCAAGG	this study
OSMA182	GAAACATCAGAAGAGGCTGAAG	this study
OSMA185	CGGAGCCTTTTGATTGTAAG	[5]
OSMA228	CCGGAAAATCGAAAACTTAC	this study
OSS26	CTTGTAGAGCTCGTCCATTCCGTG	this study
OSS93	GGATGACGATGACAAGAGAGAAACATCAGAAGAGGCTGAAGC	this study
OSS98	GAGGCTCCCGATGCTCCAGGTTTTTTAGTTTTGAGATGTGG	this study
OSS109	CGACGGCCAGTCGCCGGCAGATGGGTCAACCGCACAGGAAG	this study
OSS146	GCCTCAGGAGCATCGATGATGCCTAAAGATCCAGCCAAACC	this study
OSS147	CAATTCTTCTCCTTTACTCATCTTCACGAACGCCGCCGCCTC	this study
OTS20	GTTCAATGCCTGATGGAGAC	[6]
OTS27	GCTGCTTGTTTAGATTTACG	[7]
OTS172	CGGAAACCAAAGGACGAGAGATTC	[7]
OTS173	TGTTTTTGATTGCGTGCGTT	this study
References
1	Fragoso-Luna, A. et al. Expanded FLP toolbox for spatiotemporal protein degradation and transcriptomic profiling in Caenorhabditis elegans. Genetics 223, iyac166 (2022).
2	Stevenson, Z. C., Moerdyk-Schauwecker, M. J., Jamison, B. & Phillips, P. C. Rapid Self-Selecting and Clone-Free Integration of Transgenes into Engineered CRISPR Safe Harbor Locations in Caenorhabditis elegans. G3 Genes Genomes Genetics 10, 3775–3782 (2020).
3	Moerdyk-Schauwecker, M. J., Jahahn, E. K., Muñoz, Z. I., Robinson, K. J. & Phillips, P. C. Expansion of the split hygromycin toolkit for transgene insertion in Caenorhabditis elegans. microPublication Biol. 2024, 10.17912/micropub.biology.001091 (2024).
4	Fergin, A., Boesch, G., Greter, N. R., Berger, S. & Hajnal, A. Tissue-specific inhibition of protein sumoylation uncovers diverse SUMO functions during C. elegans vulval development. PLoS Genet. 18, e1009978 (2022).
5	Spiri, S., Berger, S., Mereu, L., DeMello, A., and Hajnal, A. (2022). Reciprocal EGFR signaling in the anchor cell ensures precise inter-organ connection during Caenorhabditis elegans vulval morphogenesis. Development 149. 10.1242/dev.199900.
6	Kohlbrenner, T., Berger, S., Laranjeira, A.C., Aegerter-Wilmsen, T., Comi, L.F., deMello, A., and Hajnal, A. (2024). Actomyosin-mediated apical constriction promotes physiological germ cell death in C. elegans. PLOS Biol. 22, e3002775. 10.1371/journal.pbio.3002775.
7	Schmid, T., Snoek, L.B., Fröhli, E., Bent, M.L. van der, Kammenga, J., and Hajnal, A. (2015). Systemic Regulation of RAS/MAPK Signaling by the Serotonin Metabolite 5-HIAA. PLoS Genet. 11, e1005236. 10.1371/journal.pgen.1005236.

### Sheet: gbk_files_plasmids
pBE1	pLC76	pLC77	pSS29	pLC14	pLC9	pLC6	pSS16	pAL6
							LOCUS Repair_Modified_for_Auxin_degron_pSS16 10672 bp DNA circular UNA
							DEFINITION
							ACCESSION unknown
							SOURCE GFP::SEC CRISPR (unknown)
							FEATURES Location/Qualifiers
							primer 135..152
							/label="OTD66"
							primer 374..403
							/label="overhang"
							primer 376..394
							/label="OTD17"
							primer 385..425
							/label="OSS109"
							HA 404..928
							/label="sequence replaced by L HA"
							/label="3`Homoloy arm"
							exon 499
							/label="MIstake a to g"
							exon 576
							/label="MIstake t to g"
							primer complement(905..945)
							/label="OSS98"
							linker complement(929..958)
							/label="flexible linker"
							overhang complement(929..955)
							primer complement(932..958)
							/label="OAF167 primer for Gibson"
							primer 941..981
							/label="OSS146"
							CDS 959..1957
							/cds_type="ORF"
							ZF-1 959..1093
							/label="Degron"
							primer complement(1073..1114)
							/label="OSS147"
							primer 1093..1117
							/label="OSS148"
							fluorophore 1094..1957
							/label="GFP"
							CDS 1094..1723
							primer complement(1159..1176)
							/label="OEL163"
							primer complement(1225..1249)
							/label="OSS24"
							primer 1880..1903
							/label="OSS25"
							primer complement(1934..1957)
							/label="OSS26"
							TEV 1958..1978
							/label="TEV site"
							CDS 1996..2029
							LoxP 1996..2029
							sqt-1 2823..3844
							CRE 4217..5347
							primer 5794..5818
							/label="OSS14"
							primer complement(5794..5818)
							/label="OSS15"
							HygroR 6167..7175
							CDS 6168..7175
							CDS 7556..7589
							LoxP 7556..7589
							primer 7585..7602
							/label="OEL162"
							primer 7659..7688
							/label="5`HA overhang"
							primer 7659..7677
							/label="OTD19"
							FLAG 7662..7685
							/label="3xFLAG"
							primer 7670..7711
							/label="OSS93"
							HA 7689..8442
							/label="sequence replaced by R HA"
							/label="5`Homology arm"
							primer complement(8418..8462)
							/label="OSS110"
							primer 8429..8460
							/label="OAF168 primer for Gibson"
							primer complement(8443..8465)
							/label="overhang"
							primer complement(8453..8472)
							/label="OTD20"
							primer complement(8624..8640)
							/label="OTD67"
							Amp complement(9612..10472)
							ORIGIN
							1 TCGCGCGTTT CGGTGATGAC GGTGAAAACC TCTGACACAT GCAGCTCCCG GAGACGGTCA
							61 CAGCTTGTCT GTAAGCGGAT GCCGGGAGCA GACAAGCCCG TCAGGGCGCG TCAGCGGGTG
							121 TTGGCGGGTG TCGGGGCTGG CTTAACTATG CGGCATCAGA GCAGATTGTA CTGAGAGTGC
							181 ACCATATGCG GTGTGAAATA CCGCACAGAT GCGTAAGGAG AAAATACCGC ATCAGGCGCC
							241 ATTCGCCATT CAGGCTGCGC AACTGTTGGG AAGGGCGATC GGTGCGGGCC TCTTCGCTAT
							301 TACGCCAGCT GGCGAAAGGG GGATGTGCTG CAAGGCGATT AAGTTGGGTA ACGCCAGGGT
							361 TTTCCCAGTC ACGACGTTGT AAAACGACGG CCAGTCGCCG GCAGATGGGT CAACCGCACA
							421 GGAAGATAAT TCATATCTTA TTCCAAAAAC CAAAGAAGTT CAGCAGTCAG CAGTTTTGTA
							481 TACAGCTGTT ACAAATGAAG ATGGTCAAAC CGGTTAGCTT CAACGTTGAA TAAAAATCTT
							541 TAAACTCTAA GCTCTCTAAA ACACCTTCTA AACTTTGAAA ATTCTGCTGG AAAATTGCTA
							601 TGATATTTCC AAAATGTAGC TGTAAGTTTA TGAGATTGTC ATAATTCTAA ATAATTGTTG
							661 CAAGATCAAC ACCAATAATA AGAACATTTT GAGGATGGGC TTTAAGACTG TATACTAATT
							721 TACATGCCCG TTTGATATAC ATATTATTTT TATTTTCACC CAACTTTTTT TCCCAACAAA
							781 TTTTCACCCA ACGCATTAAA AAAGTTACTT TTAAAATAAT AAATTTTCAG AGCTATCCCC
							841 ATCAAATGGC GATTACTACA ACCAACCAAA CACTCCTTCA TCTTCCTCTG GATATTACAA
							901 TGAACCACAT CTCAAAACTA AAAAACCTGG AGCATCGGGA GCCTCAGGAG CATCGATGAT
							961 GCCTAAAGAT CCAGCCAAAC CTCCGGCCAA GGCACAAGTT GTGGGATGGC CACCGGTGAG
							1021 ATCATACCGG AAGAACGTGA TGGTTTCCTG CCAAAAATCA AGCGGTGGCC CGGAGGCGGC
							1081 GGCGTTCGTG AAGATGAGTA AAGGAGAAGA ATTGTTCACT GGAGTTGTCC CAATCCTCGT
							1141 CGAGCTCGAC GGAGACGTCA ACGGACACAA GTTCTCCGTC TCCGGAGAGG GAGAGGGAGA
							1201 CGCCACCTAC GGAAAGCTCA CCCTCAAGTT CATCTGCACC ACCGGAAAGC TCCCAGTCCC
							1261 ATGGCCAACC CTCGTCACCA CCTTCTGCTA CGGAGTCCAA TGCTTCTCCC GTTACCCAGA
							1321 CCACATGAAG CGTCACGACT TCTTCAAGTC CGCCATGCCA GAGGGATACG TCCAAGAGCG
							1381 TACCATCTTC TTCAAGGTAA GTTTAAACAT ATATATACTA ACTACTGATT ATTTAAATTT
							1441 TCAGGACGAC GGAAACTACA AGACCCGTGC CGAGGTCAAG TTCGAGGGAG ACACCCTCGT
							1501 CAACCGTATC GAGCTCAAGG TAAGTTTAAA CAGTTCGGTA CTAACTAACC ATACATATTT
							1561 AAATTTTCAG GGAATCGACT TCAAGGAGGA CGGAAACATC CTCGGACACA AGCTCGAGTA
							1621 CAACTACAAC TCCCACAACG TCTACATCAT GGCCGACAAG CAAAAGAACG GAATCAAGGT
							1681 CAACTTCAAG GTAAGTTTAA ACATGATTTT ACTAACTAAC TAATCTGATT TAAATTTTCA
							1741 GATCCGTCAC AACATCGAGG ACGGATCCGT CCAACTCGCC GACCACTACC AACAAAACAC
							1801 CCCAATCGGA GACGGACCAG TCCTCCTCCC AGACAACCAC TACCTCTCCA CCCAATCCGC
							1861 CCTCTCCAAG GACCCAAACG AGAAGCGTGA CCACATGGTC CTCCTCGAGT TCGTCACCGC
							1921 CGCCGGAATC ACCCACGGAA TGGACGAGCT CTACAAGGAG AATCTGTACT TTCAATCCGG
							1981 AAAGGTAAGT TTAAAATAAC TTCGTATAGC ATACATTATA CGAAGTTATT TTCAGGGAGA
							2041 GCAAAAGCTT ATCTCCGAGG AGGACCTCTA AGGATGATCG ACGCCAACGT CGTTGAATTT
							2101 TCAAATTTTA AATACTGAAT ATTTGTTTTT TTTCCTATTA TTTATTTATT CTCTTTGTGT
							2161 TTTTTTTCTT GCTTTCTAAA AAATTAATTC AATCCAAATC TAAACATTTT TTTTTCTCTT
							2221 TCCGTCTCCC AATTCGTATT CCGCTCCTCT CATCTGAACA CAATGTGCAA GTTTATTTAT
							2281 CTTCTCGCTT TCATTTCATT AGGACGTGGG GGGAATTGGT GGAAGGGGGA AACACACAAA
							2341 AGGATGATGG AAATGAAATA AGGACACACA ATATGCAACA ACATTCAATT CAGAAATATG
							2401 GAGGAAGGTT TAAAAGAAAA CATAAAAATA TATAGAGGAG GAAGGAAACT AGCTGCCCTC
							2461 GATTGTCTAT CTTCCATTCT CACCAAGTTT CAACAACTTT ATTCAGTCAT TCTTCTCTGG
							2521 TTCATTTCCC AACCAATCTT CCCGAATAAA GCCCATCTGT CCTTTCGGCC ACATTCCTCA
							2581 CCTACATCCG TACTCCTTAT CTCCCGTTCT TATCCAGTCT TTTATCGTCT CTGCGTCTCG
							2641 CACACTGTCT CGTCGGTAAT GTAAAAAAAA AACAAAAAAA ACTTGAAAAC TTGCGGAAAG
							2701 ATTTCCTAAT AAAAGGAGAC GAATCCGGTA GGAAATCGAC AAGTCTCTGC TTCTCGAAGA
							2761 CTAGGTGAGT TACATTTCTT TGGCCGAATT ATTTTGAAAT CCTAAATTTG ATAATTTCAG
							2821 AGATGTCTGT AAAACTTGCG TGTTATGTGA CGGCTTCGGT CACTGTCGCC ACTCTTATGG
							2881 TATGCTTCAT GACCATGTCA ACCATCTACT CGGAGGTTGA TGGATTCAGA GAGAAGCTTG
							2941 ATACCGAGAT GAATGTGTTC AGAGTGAGTT AAATTATATT TTGAATTTTA AATAATTTTT
							3001 AATTTTCTAG CAATCTACCA ATGGATTGTG GAAGGACATA GTTGTCATCG GAAGATCTAG
							3061 CAAGCGTGTC CGTTGTCAAT ATGAAGAGAC CAACGCTACC CCAACTCCAC ATGCTGATGG
							3121 ATCCCCATCT GCTCCACCAG GTCAACCACC AGCAGTTCCA CCAGTCTTCA ACCAGCCAAA
							3181 GACTCCAAAT GGAGCCAATG GAAATGGACC AACCTGCAAC TGCAATGCTG ATAACAAGTG
							3241 CCCAGCTGGA CCATCCGGAC CAAAGGGAGT TCCAGGAGTT CCAGGACTCG ACGGAGTTCC
							3301 AGGACTTGAC GGTGTTCCAG GAGTTGGAGC TGATGATATC GCTCCACAAC GCGAGTCTGT
							3361 CGGATGCTTC ACTTGCCCAC AAGGACCAGT TGGACCACCA GGAGCTCTTG GAAGACCAGG
							3421 ACCACGTGGA CTTCCAGGAC CAAGAGGACA AAATGGAAAC CCAGGAAGAG ATGGACAACC
							3481 AGGACATCCA GGAGAGCAAG GATCATCCGG TCAAATCGGA AAGATCGGAG AGCCAGGACC
							3541 ACCAGGAGAG AAGGGACGCG ACGCCGAGCA TCCAATCGGA AGACCAGGAC CAAAGGGACC
							3601 AAGAGGAGAT CAAGGACCAA CAGGACCAGC TGGACAGAAC GGTCTTCACG GACCACCAGG
							3661 AGAGCCAGGA ACCGTTGGAC CAGAAGGACC ATCTGGAAAG CAAGGACGTC AAGGACCAGA
							3721 CGGAACCCAG GGAGAGACTG GACCAGACGG AAGACCAGGA AAGGATGCCG AGTACTGCCA
							3781 GTGCCCAGAC AAGTCTCCAC CATCAGAGGC TGTCAACGCC AACCGTGGAT ACAGAAATAT
							3841 CTAAATTGTT GGTGTTTTCT AATAAAATAT TTGAGATTCA GTGAGACTTT TTTCTTGGCG
							3901 GCACAATAAA GTTTCCTCTT TTTGTTGGGT CACTCAACGA ACACAATACA AATATTTGAG
							3961 CGCTCGCATT TTTCTCAACC TTTCGGGTTT AAAGCACTTC AAAATGGAAT TGAAGAGAGA
							4021 TTGTGAAAGT ACATCAGACA GAATCACATT TTGATAGCAT TCACTTCACT CAGATGCAAA
							4081 CTTTTCAGTG ACTATAAAAA GTCATAAAAT AATAACATTA AAAAAGCAAA TAAATTAGCG
							4141 AGAGAATTTT TTGACAAAAA GAAAGAAGAG TGATAGAGAA GAAGGGAATG CTTGAAAGGA
							4201 TTTTGCATTT ATCTTAATCA CCGTCTTCGA GAAGACGAAC CATGGCGCCA GTTTCAGAAT
							4261 CCAAGTTTCT AATATAGTTC ATCACAATGT TGACGTTGGT CCAACCTCCG GCTTGCATAA
							4321 TCTCTGGGAT GGAAACTCCA GCGCGAGCCA TGTCACGGGC AGCTCCGACA CGGGCGGAAT
							4381 GTCCAGACCA AGCCAAGTAA CGTTGTCCGG AATCATCCTT GGCTCCGTAG ATGAGACGGT
							4441 GGGTAGCTTC GAAGATTCCT GAAAATTTAT TTTCAGCTTA TTCTTAGCTA ATATGTTGTT
							4501 TAAACTTACC TTCAAGAGCT CGAGTCGAGA GTTGTGATGT TGCACTCGGG GCAGCAACTC
							4561 CGTTCTTGCG AACACGACAG AACAGGTAGT TGTTTGGATC ATCGGCGACT CCGGAAACCG
							4621 AAATCCAGCG CTCAACGAGC TTGGTAACTC CAAGGGAGAG CGCTTTTTCG ACTCCGGCAG
							4681 TCGAGACCAG CGTTTTTGTA CGTCCGATGT GGATGAGCAT TCTTCCTCCG TCTGTGCGAC
							4741 TAATATCCTT GACGCGAATG CGGGCAATTT CGGCGATACG GAGAAGTGTG TTGTAAGCAA
							4801 TTCCGAGGAA GGCGAGGTTT CGGATGTCCT GGCAACGATC GGAATTTTCC ATAAGAGAAC
							4861 GGACCTGATC GAAGTCGGTT CTGAAAATTT CGTCAAGTCT TAGGATTGAA TACATTAATA
							4921 TTTAAACTTA CCTTTCGAAG GCGAGGGCTT GCTTGGCTCT CTCTCCAGCA TCAACATTTT
							4981 CCTTGCGGAT ACGTCTCATT ACGAGAGATA CGGCATTAGA ATCTGATGGG CGTGGAAGTC
							5041 CAGATCGGCG ATGGAGCATA TTGAGCTGTC CGAGATGTTG TTGGATCGTC TTCACCGCCA
							5101 ATCCACGAGC TTGGAGGTAG AGCAAGTAGT CACGAACGTC TTCTGGCTCG GCTGGGAACC
							5161 ACTTGCGGTT GTTAAGCTTG CACCAGGCAG CCCAAGAACG GCACACTGAG AGAAGCATCT
							5221 TCCAGGTGTG CTCGGAGAAG GCTTGTCTGT CACGGAACAT ATCCATGAGG TTCTTGCGAA
							5281 CTTCATCACT TGTCGCGTCA ACTGGAAGTG CTGGAAGATT TTGATGAACA GTGAGAAGAT
							5341 TTGACATATT TTCGAAGTTT TTTAGATGCA CTAGAACAAA GCGTGTTGGC TTCCTCTGAG
							5401 CCCGCTTTCC TTATATACCC GCATTCTGCA GCCTTACAGA ATGTTCTAGA AGGTCCTAGA
							5461 TGCATTCGTT TGAAAATACT CCCGGTGGGT GCAAAGAGAC GCAGACGGAA AATGTATCTG
							5521 GGTCTCTTTA TTGTGTACAC TACTTTTCCA TGTACCGAAT GTGAGTCGCC CTCCTTTTGC
							5581 AACAAGCAGC TCGAATGTTC TAGAAAAAGG TGGAAAATAG TATAAATACC GTTGAAAATA
							5641 AATACCGAAC AACATTTGCT CTAATTGTGA AATTAGAAAT CTTCAAACTA TAATCATGTC
							5701 ACTTTACCAC TATTTCCGTC CAGCTCAACG TTCCGTTTTT GGTGATCATT TTTGCTTTCG
							5761 TCGTAAATCT ACACACGCGT CTCTTCCGTG CGAGAGTCCA AGCCAGCAGC CAAATTCGTT
							5821 GACTGAGTAT TCAACGTTTA TACGTTGTCG GCAACGAGAA ATAGGAAAAT GCATCGGGAA
							5881 ATGTTCTTTT TTCGATTTTT TCCAAGGTTT TGACAAATTT TACCACGAAT TTTGCTATGT
							5941 TTTCAATTAA AAAATATGTT ATTCAACTGT TTCTATGAGG AAAATAAGGC TTTGCATGTA
							6001 ATTTTCTTAT TCAGCATAAT TTTTAATTAA TTTGAATTTT CTGTCCTAAC GTTTATTTTG
							6061 TTTTCTTGGT TATGACTGAT CTGAAATTAA TTTTTGAATT TTAAGGTAAT ATGTCAGGCG
							6121 GTGCCGCAAG TTTGTACAAA AAAGCAGGCT CCATGAAAAA GCCTGAACTC ACCGCGACGT
							6181 CTGTCGAGAA GTTTCTGATC GAAAAGTTCG ACAGCGTCTC CGACCTGATG CAGCTCTCGG
							6241 AGGGCGAAGA ATCTCGTGCT TTCAGCTTCG ATGTAGGAGG GCGTGGATAT GTCCTGCGGG
							6301 TAAATAGCTG CGCCGATGGT TTCTACAAAG ATCGTTATGT TTATCGGCAC TTTGCATCGG
							6361 CCGCGCTCCC GATTCCGGAA GTGCTTGACA TTGGGGAATT CAGCGAGAGC CTGACCTATT
							6421 GCATCTCCCG CCGTGCACAG GGTGTCACGT TGCAAGACCT GCCTGAAACC GAACTGCCCG
							6481 CTGTTCTGCA GCCGGTCGCG GAGGCCATGG ATGCGATCGC TGCGGCCGAT CTTAGCCAGA
							6541 CGAGCGGGTT CGGCCCATTC GGACCGCAAG GAATCGGTCA ATACACTACA TGGCGTGATT
							6601 TCATATGCGC GATTGCTGAT CCCCATGTGT ATCACTGGCA AACTGTGATG GACGACACCG
							6661 TCAGTGCGTC CGTCGCGCAG GCTCTCGATG AGCTGATGCT TTGGGCCGAG GACTGCCCCG
							6721 AAGTCCGGCA CCTCGTGCAC GCGGATTTCG GCTCCAACAA TGTCCTGACG GACAATGGCC
							6781 GCATAACAGC GGTCATTGAC TGGAGCGAGG CGATGTTCGG GGATTCCCAA TACGAGGTCG
							6841 CCAACATCTT CTTCTGGAGG CCGTGGTTGG CTTGTATGGA GCAGCAGACG CGCTACTTCG
							6901 AGCGGAGGCA TCCGGAGCTT GCAGGATCGC CGCGGCTCCG GGCGTATATG CTCCGCATTG
							6961 GTCTTGACCA ACTCTATCAG AGCTTGGTTG ACGGCAATTT CGATGATGCA GCTTGGGCGC
							7021 AGGGTCGATG CGACGCAATC GTCCGATCCG GAGCCGGGAC TGTCGGGCGT ACACAAATCG
							7081 CCCGCAGAAG CGCGGCCGTC TGGACCGATG GCTGTGTAGA AGTACTCGCC GATAGTGGAA
							7141 ACCGACGCCC CAGCACTCGT CCGAGGGCAA AGGAATAGAC CCAGCTTTCT TGTACAAAGT
							7201 GGGTCCAATT ACTCTTCAAC ATCCCTACAT GCTCTTTCTC CCTGTGCTCC CACCCCCTAT
							7261 TTTTGTTATT ATCAAAAAAC TTCTCTTAAT TTCTTTGTTT TTTAGCTTCT TTTAAGTCAC
							7321 CTCTAACAAT GAAATTGTGT AGATTCAAAA ATAGAATTAA TTCGTAATAA AAAGTCGAAA
							7381 AAAATTGTGC TCCCTCCCCC CATTAATAAT AATTCTATCC CAAAATCTAC ACAATGTTCT
							7441 GTGTACACTT CTTATGTTTT TTACTTCTGA TAAATTTTTT TGAAACATCA TAGAAAAAAC
							7501 CGCACACAAA ATACCTTATC ATATGTTACG TTTCAGTTTA TGACCGCAAT TTTTAATAAC
							7561 TTCGTATAGC ATACATTATA CGAAGTTATT TTCAGGGAGC CGGATCTGAT TATAAAGACG
							7621 ATGACGATAA GCGTGACTAC AAGGACGACG ACGACAAGCG TGATTACAAG GATGACGATG
							7681 ACAAGAGAgA AACATCAGAA GAGGCTGAAG CAGTTCAATA TGAAAATGAA GAAGTATCAC
							7741 AAAAGGAAAC TTGTCTTTAA CTTTTCGAAC ATCCCATTTC AGAACATTTT TTGTCATTCC
							7801 CGTTGCCATT CATCTCATAC AATTTGCCAT CATGCATAAT TAGAATTATT TAATCAAAAA
							7861 TCTCATTTTC TTTGTATTTT TTAATGTTGT TGGATGATTC ATTCACAAAA TTCCCAAAAA
							7921 TTTCGAGCTT TATTCTGAAA ACATTATCCA TATTCCACAA TGCATTTTTT CATCGGGTCT
							7981 TCGTTGTCTT GTACAGCTAA AAATAAATAA ATAAATCTTT GTTGCTCTCC AAAAATTGTT
							8041 TTCCTTTTTG TTGATTGTGC CCATTTTTCC GCTGCCCTTC TTCACAAAAT TTCTTGTTTA
							8101 CACACCAAAA AACCGCAACT TTTGACAATT ATTCTCGCTT ATTTTGGGAT GAGCGAAGAG
							8161 CAATATCTCT TTTCTCGATT TGCTCCATTG AGCACAatat gggttgttga tgacgtggca
							8221 ctaatggatt tggtcgctgg aatttctgat agttgaaaaa atactccatt caaaaatatt
							8281 ctcgattaga ctttttacga aaagttgtgc cttttttctt cttctgttgc tttcaagaca
							8341 atctctccaa tttttcataa aaatactcaa aactacgaaa caacactcta gaaacacaag
							8401 aaaaagtgag tggcgggctg ttgtggcgca gcttaaacta ggATAACATG GTCATAGCTG
							8461 TTTCCTGTGT GAAATTGTTA TCCGCTCACA ATTCCACACA ACATACGAGC CGGAAGCATA
							8521 AAGTGTAAAG CCTGGGGTGC CTAATGAGTG AGCTAACTCA CATTAATTGC GTTGCGCTCA
							8581 CTGCCCGCTT TCCAGTCGGG AAACCTGTCG TGCCAGCTGC ATTAATGAAT CGGCCAACGC
							8641 GCGGGGAGAG GCGGTTTGCG TATTGGGCGC TCTTCCGCTT CCTCGCTCAC TGACTCGCTG
							8701 CGCTCGGTCG TTCGGCTGCG GCGAGCGGTA TCAGCTCACT CAAAGGCGGT AATACGGTTA
							8761 TCCACAGAAT CAGGGGATAA CGCAGGAAAG AACATGTGAG CAAAAGGCCA GCAAAAGGCC
							8821 AGGAACCGTA AAAAGGCCGC GTTGCTGGCG TTTTTCCATA GGCTCCGCCC CCCTGACGAG
							8881 CATCACAAAA ATCGACGCTC AAGTCAGAGG TGGCGAAACC CGACAGGACT ATAAAGATAC
							8941 CAGGCGTTTC CCCCTGGAAG CTCCCTCGTG CGCTCTCCTG TTCCGACCCT GCCGCTTACC
							9001 GGATACCTGT CCGCCTTTCT CCCTTCGGGA AGCGTGGCGC TTTCTCATAG CTCACGCTGT
							9061 AGGTATCTCA GTTCGGTGTA GGTCGTTCGC TCCAAGCTGG GCTGTGTGCA CGAACCCCCC
							9121 GTTCAGCCCG ACCGCTGCGC CTTATCCGGT AACTATCGTC TTGAGTCCAA CCCGGTAAGA
							9181 CACGACTTAT CGCCACTGGC AGCAGCCACT GGTAACAGGA TTAGCAGAGC GAGGTATGTA
							9241 GGCGGTGCTA CAGAGTTCTT GAAGTGGTGG CCTAACTACG GCTACACTAG AAGAACAGTA
							9301 TTTGGTATCT GCGCTCTGCT GAAGCCAGTT ACCTTCGGAA AAAGAGTTGG TAGCTCTTGA
							9361 TCCGGCAAAC AAACCACCGC TGGTAGCGGT GGTTTTTTTG TTTGCAAGCA GCAGATTACG
							9421 CGCAGAAAAA AAGGATCTCA AGAAGATCCT TTGATCTTTT CTACGGGGTC TGACGCTCAG
							9481 TGGAACGAAA ACTCACGTTA AGGGATTTTG GTCATGAGAT TATCAAAAAG GATCTTCACC
							9541 TAGATCCTTT TAAATTAAAA ATGAAGTTTT AAATCAATCT AAAGTATATA TGAGTAAACT
							9601 TGGTCTGACA GTTACCAATG CTTAATCAGT GAGGCACCTA TCTCAGCGAT CTGTCTATTT
							9661 CGTTCATCCA TAGTTGCCTG ACTCCCCGTC GTGTAGATAA CTACGATACG GGAGGGCTTA
							9721 CCATCTGGCC CCAGTGCTGC AATGATACCG CGAGACCCAC GCTCACCGGC TCCAGATTTA
							9781 TCAGCAATAA ACCAGCCAGC CGGAAGGGCC GAGCGCAGAA GTGGTCCTGC AACTTTATCC
							9841 GCCTCCATCC AGTCTATTAA TTGTTGCCGG GAAGCTAGAG TAAGTAGTTC GCCAGTTAAT
							9901 AGTTTGCGCA ACGTTGTTGC CATTGCTACA GGCATCGTGG TGTCACGCTC GTCGTTTGGT
							9961 ATGGCTTCAT TCAGCTCCGG TTCCCAACGA TCAAGGCGAG TTACATGATC CCCCATGTTG
							10021 TGCAAAAAAG CGGTTAGCTC CTTCGGTCCT CCGATCGTTG TCAGAAGTAA GTTGGCCGCA
							10081 GTGTTATCAC TCATGGTTAT GGCAGCACTG CATAATTCTC TTACTGTCAT GCCATCCGTA
							10141 AGATGCTTTT CTGTGACTGG TGAGTACTCA ACCAAGTCAT TCTGAGAATA GTGTATGCGG
							10201 CGACCGAGTT GCTCTTGCCC GGCGTCAATA CGGGATAATA CCGCGCCACA TAGCAGAACT
							10261 TTAAAAGTGC TCATCATTGG AAAACGTTCT TCGGGGCGAA AACTCTCAAG GATCTTACCG
							10321 CTGTTGAGAT CCAGTTCGAT GTAACCCACT CGTGCACCCA ACTGATCTTC AGCATCTTTT
							10381 ACTTTCACCA GCGTTTCTGG GTGAGCAAAA ACAGGAAGGC AAAATGCCGC AAAAAAGGGA
							10441 ATAAGGGCGA CACGGAAATG TTGAATACTC ATACTCTTCC TTTTTCAATA TTATTGAAGC
							10501 ATTTATCAGG GTTATTGTCT CATGAGCGGA TACATATTTG AATGTATTTA GAAAAATAAA
							10561 CAAATAGGGG TTCCGCGCAC ATTTCCCCGA AAAGTGCCAC CTGACGTCTA AGAAACCATT
							10621 ATTATCATGA CATTAACCTA TAAAAATAGG CGTATCACGA GGCCCTTTCG TC
							//
